# The extrafollicular B cell response is a hallmark of childhood idiopathic nephrotic syndrome

**DOI:** 10.1101/2023.09.11.557079

**Authors:** Tho-Alfakar Al-Aubodah, Lamine Aoudjit, Giuseppe Pascale, Maneka A. Perinpanayagam, David Langlais, Martin Bitzan, Susan M. Samuel, Ciriaco A. Piccirillo, Tomoko Takano

## Abstract

An autoimmune B cell origin for childhood idiopathic nephrotic syndrome (INS) is predicted based on the efficacy of rituximab (RTX) at maintaining long-term remission from proteinuria. Knowledge regarding the nature of the culprit B cell response is very limited. Using single-cell RNA-sequencing, we demonstrate that a B cell transcriptional program poised for effector functions represents the major immune perturbation in the blood of children with active INS. This was conferred by the engagement of an extrafollicular B cell response marked by the expansion of atypical B cells (atBCs), marginal zone-like B cells, and antibody-secreting cells (ASCs). In flow-based analyses of blood from 13 children with active INS and 24 healthy donors, this was reflected by the proliferation of RTX-sensitive extrafollicular (CXCR5^−^) CD21^low^ T-bet^+^ CD11c^+^ atBCs, and short-lived T-bet^+^ ASCs. Together, our study provides evidence for an extrafollicular origin for humoral immunity in active INS.
