## Supplementary Data 1 for "The extrafollicular B cell response is a hallmark of childhood idiopathic nephrotic syndrome"

### Sheet: Participant characteristics
Participant	Age at sample collection (years)	Sex (M/F)	INS (biopsy)	Samples obtained	Stage	uPCR (g/mmol) at time of collection	Current medication	Previous medication	Time since Rituximab infusion (months)	Comorbidity	scRNA-seq (Fig. 1-2)	Immunophenotyping (Fig. 3-5)	scRNA-seq (Fig. 6)
INS1	7.6	M	SSNS (none)	Rem-GC	Remission	0.01	Nil	Prednisone	Rituximab-inexperienced	Nil		YES
INS1	9.1	M	SSNS (none)	INS	Relapse	0.3	Nil	Prednisone	Rituximab-inexperienced	Nil	YES	YES
INS2	15	F	SSNS (none)	INS	Relapse	0.711	Nil	Prednisone	Rituximab-inexperienced	Nil	YES
INS3	10.2	F	SSNS (none)	INS	Relapse	0.05*	Prednisone	Prednisone	Rituximab-inexperienced	Eczema	YES	YES
INS3	10.3	F	SSNS (none)	Rem-GC	Remission	0.02	Nil	Prednisone	Rituximab-inexperienced	Nil		YES
INS3	11	F	SSNS (none)	Rel-RTX	Relapse	0.18*	Nil	Rituximab #1	8	Gastrointenstinal		YES
INS4	6.1	F	SSNS (none)	INS	First presentation	0.47	Nil	Nil	Rituximab-inexperienced	Nil	YES	YES
INS5	10.3	M	SSNS (none)	Rem-GC	Remission	0.01	Nil	Prednisone, Mycophenolate mofetil	Rituximab-inexperienced	Nil		YES
INS5	10.5	M	SSNS (none)	INS	Relapse	0.29	Nil	Prednisone	Rituximab-inexperienced	Infected wound		YES
INS6	3.8	F	SSNS (none)	INS	First presentation	1.58	Nil	Nil	Rituximab-inexperienced	Nil		YES
INS6	4.7	F	SSNS (none)	Rem-GC	Remission	0.01	Nil	Prednisone	Rituximab-inexperienced	Nil		YES
INS6	5	F	SSNS (none)	Rem-RTX	Remission	0.01	Nil	Rituximab #1	3	Nil		YES
INS7	11.5	M	SSNS (none)	INS	Relapse	1.3	Leflunomide	Leflunomide, Mycophenolate mofetil	Rituximab-inexperienced	Asthma		YES
INS7	11.9	M	SSNS (none)	Rem-GC	Remission	0.04	Leflunomide	Prednisone	Rituximab-inexperienced	Nil		YES
INS8	6.7	M	SSNS (FSGS)	INS	Relapse	0.39	Prednisone, tacrolimus	Tacrolimus	Rituximab-inexperienced	COVID-19		YES
INS9	2.6	M	SSNS (none)	INS	Relapse	1.4	Nil	Prednisone	Rituximab-inexperienced	URTI		YES
INS10	6.5	M	SSNS (none)	INS	Relapse	0.73	Leflunomide	Leflunomide	Rituximab-inexperienced	Nil		YES
INS10	7	M	SSNS (none)	Rem-GC	Remission	0.02	Leflunomide	Prednisone	Rituximab-inexperienced	Nil		YES
INS10	7.4	M	SSNS (none)	Rem-RTX	Remission	0.02	Nil	Rituximab #1	4	Nil		YES
INS11	10.6	F	SSNS (none)	INS	Relapse	2.78	Nil	Mycophenolate mofetil	Rituximab-inexperienced	Molluscum contagiosum		YES
INS11	11	F	SSNS (none)	Rem-RTX	Remission	0.01	Nil	Prednisone, Rituximab #1	5	Nil		YES
INS12	3.6	F	SSNS (none)	INS	Relapse	3.36	Nil	Prednisone	Rituximab-inexperienced	URTI		YES
INS13	11.6	M	SRNS (PLA2R+ MN)	INS	Relapse	1.02	Prednisone	Prednisone	Rituximab-inexperienced	URTI		YES
INS14	7.1	F	SSNS (none)	INS	First presentation	4.59	Nil	Nil	Rituximab-inexperienced	URTI		YES
INS14	7.8	F	SSNS (none)	Rem-GC	Remission	0.02	Mycophenolate mofetil	Prednisone	Rituximab-inexperienced	Nil		YES
INS15	5.9	F	SSNS (none)	Rel-RTX	Relapse	2.22	Nil	Rituximab #3	12	URTI		YES	YES
INS15	6.6	F	SSNS (none)	Rem-RTX	Remission	0.01	Nil	Prednisone, Rituximab #4	7	Nil		YES	YES
INS16	9	M	SSNS (none)	Rel-RTX	Relapse	0.77	Nil	Rituximab #1	9	Rhinitis		YES	YES
INS16	9.6	M	SSNS (none)	Rem-RTX	Remission	0.01	Nil	Prednisone, Rituximab #2	6	Nil		YES	YES
INS17	9.9	M	SSNS (MCD)	Rel-RTX	Relapse	0.72	Nil	Rituximab #3	32	URTI		YES	YES
INS17	11.4	M	SSNS (MCD)	Rem-RTX	Remission	0.02	Nil	Prednisone, Rituximab #4	18	Nil		YES	YES
INS18	9.7	M	SSNS (FSGS)	Rel-RTX	Relapse	0.16	Tacrolimus	Rituximab #1	15	Nil		YES	YES
INS18	9.9	M	SSNS (FSGS)	Rem-RTX	Remission	0.05	Tacrolimus	Methylprednisolone, Rituximab #2	3	Nil		YES	YES
INS19	11	M	SSNS (none)	Rel-RTX	Relapse	0.65	Prednisone	Rituximab #5	6	Impetigo, atopic dermatitis		YES
INS19	11.7	M	SSNS (none)	Rem-RTX	Remission	0.01	Nil	Prednisone, Rituximab #7	4	Nil		YES
INS20	9.1	M	SSNS (MCD)	Rem-RTX	Remission	0.01	Nil	Prednisone, Rituximab #7	7	Nil		YES
INS20	9.2	M	SSNS (MCD)	Rel-RTX	Relapse	0.8	Nil	Rituximab #7	9	Insect bite		YES
INS21	9	M	SSNS (none)	Rem-RTX	Remission	0.01	Nil	Prednisone, Rituximab #5	5	Nil		YES
INS22	9.2	M	SSNS (none)	Rem-RTX	Remission	0.01	Nil	Prednisone, Rituximab #4	9	Nil		YES
INS23	11.2	F	SSNS (MCD)	Rem-RTX	Remission	0.01	Nil	Prednisone, Rituximab #5	8	Nil		YES
INS24	5.3	M	SSNS (none)	Rem-GC	Remission	0.01	Nil	Prednisone	Rituximab-inexperienced	Nil		YES
INS25	4.1	M	SSNS (none)	Rem-GC	Remission	0.01	Nil	Prednisone	Rituximab-inexperienced	Nil		YES
INS26	14	F	SSNS (none)	Rem-GC	Remission	0.01	Nil	Prednisone	Rituximab-inexperienced	Nil		YES
INS27	17.5	M	SSNS (none)	Rem-GC	Remission	0.01	Nil	Prednisone	Rituximab-inexperienced	Nil		YES
INS28	6.8	M	SSNS (none)	Rem-RTX	Remission	0.01	Nil	Prednisone, Rituximab #1	5	Nil		YES
INS29	13	F	SSNS (none)	Rem-GC	Remission	0.01	Nil	Prednisone	Rituximab-inexperienced	Nil		YES
INS30	9.9	F	SSNS (MCD)	Rem-GC	Remission	0.05	Mycophenolate mofetil	Prednisone	Rituximab-inexperienced	Nil		YES
INS31	7.1	F	SSNS (none)	Rem-RTX	Remission	0.01	Nil	Prednisone, Rituximab #1	6	Nil		YES
HC1	14.7	F	N/A	HC	Healthy	0.01	Nil	Nil		Nil	YES	YES
HC2	11	M	N/A	HC	Healthy	0.01	Nil	Nil		Nil	YES	YES
HC3	13.7	F	N/A	HC	Healthy	0.01	Nil	Nil		Nil	YES	YES
HC4	8	F	N/A	HC	Healthy	0.01	Nil	Nil		Nil	YES	YES
HC5	9.5	F	N/A	HC	Healthy	0.01	Nil	Nil		Nil		YES
HC6	2.6	F	N/A	HC	Healthy	0.01	Nil	Nil		Nil		YES
HC7	11.6	F	N/A	HC	Healthy	0.01	Nil	Nil		Nil		YES
HC8	11	M	N/A	HC	Healthy	0.01	Nil	Nil		Nil		YES
HC11	11.5	F	N/A	HC	Healthy	0.01	Nil	Nil		Nil		YES
HC12	17.6	M	N/A	HC	Healthy	0.01	Nil	Nil		Nil		YES
HC14	5.8	F	N/A	HC	Healthy	0.01	Nil	Nil		Nil		YES
HC15	7.2	M	N/A	HC	Healthy	0.01	Nil	Nil		Nil		YES
HC16	6.5	M	N/A	HC	Healthy	0.01	Nil	Nil		Nil		YES
HC17	5.1	M	N/A	HC	Healthy	0.01	Nil	Nil		Nil		YES
HC18	14.3	M	N/A	HC	Healthy	0.01	Nil	Nil		Nil		YES
HC19	15.6	M	N/A	HC	Healthy	0.01	Nil	Nil		Nil		YES
HC20	13	M	N/A	HC	Healthy	0.01	Nil	Nil		Nil		YES
HC21	16.2	F	N/A	HC	Healthy	0.01	Nil	Nil		Nil		YES
HC22	15.4	F	N/A	HC	Healthy	0.01	Nil	Nil		Nil		YES
HC23	14.3	M	N/A	HC	Healthy	0.01	Nil	Nil		Nil		YES
HC24	15.3	M	N/A	HC	Healthy	0.01	Nil	Nil		Nil		YES
HC25	11.6	F	N/A	HC	Healthy	0.01	Nil	Nil		Nil		YES
HC26	12.7	F	N/A	HC	Healthy	0.01	Nil	Nil		Nil		YES
HC27	10	F	N/A	HC	Healthy	0.01	Nil	Nil		Nil		YES
Comments
*Individual relapsed with uPCR > 0.2 g/mmol. Samples were collected after prednisone was started and proteinuria was diminishing.
