## Supplementary Data 3 for "The extrafollicular B cell response is a hallmark of childhood idiopathic nephrotic syndrome"

### Sheet: gProfiler_Nephrotic B signature
GO.ID	Description	p.Val	FDR	Phenotype	Genes
GO:0042113	B cell activation	2.6627e-14	2.6627e-14	1	FCGR2B,CD38,IGHA2,TNFRSF13B,IGHG1,MZB1,SKAP2,IGHA1,PHB,POU2F2,CD27,FCRL1,BLNK,HDAC9,ITGB1,PTPN6,SYK,CD19,BTK,CMTM7,BANK1,PTPRJ,POU2AF1,TCF3,ERCC1,CD86,THEMIS2,NOTCH2,IGLL5,IL2RG,BAX,PTK2B,PRKCB,LAT2,TPD52,MFNG,LGALS1,ITGA4,MIF,TCIRG1,CD81,TBC1D10C,PHF14,SPI1,MS4A1
GO:0045730	respiratory burst	1.76675e-12	1.76675e-12	1	IGHA2,IGHA1,PRDX2,C17ORF62,RAC2,JCHAIN,NCF4,GRN,HCK,CYBA,CYBB,CD24,CD52
GO:0030183	B cell differentiation	4.24699e-10	4.24699e-10	1	FCGR2B,POU2F2,CD27,BLNK,HDAC9,ITGB1,PTPN6,SYK,CD19,BTK,CMTM7,PTPRJ,POU2AF1,TCF3,NOTCH2,IL2RG,BAX,PTK2B,TPD52,MFNG,LGALS1,ITGA4,TCIRG1,PHF14,SPI1,MS4A1
GO:0008064	regulation of actin polymerization or depolymerization	5.44895e-09	5.44895e-09	1	ARPC1B,PYCARD,DBNL,CAPG,HCK,VASP,SH3BP1,TMSB10,COTL1,ADD3,HCLS1,WAS,TWF2,EVL,PFN1,CORO1A,ARPC5,PTK2B,TMSB4X,FCHSD2,BRK1,BIN1
GO:0030832	regulation of actin filament length	7.95737e-09	7.95737e-09	1	ARPC1B,PYCARD,DBNL,CAPG,HCK,VASP,SH3BP1,TMSB10,COTL1,ADD3,HCLS1,WAS,TWF2,EVL,PFN1,CORO1A,ARPC5,PTK2B,TMSB4X,FCHSD2,BRK1,BIN1
GO:0110053	regulation of actin filament organization	5.31831e-08	5.31831e-08	1	ARPC1B,PYCARD,DBNL,CAPG,HCK,VASP,SH3BP1,TMSB10,COTL1,ADD3,HCLS1,WAS,GMFG,TWF2,EVL,S100A10,PFN1,ACTG1,CORO1A,ARPC5,PTK2B,TMSB4X,FLNA,FCHSD2,WASF2,BRK1,BIN1
GO:0008154	actin polymerization or depolymerization	5.93718e-08	5.93718e-08	1	ARPC1B,PYCARD,DBNL,CAPG,HCK,VASP,SH3BP1,TMSB10,COTL1,ADD3,HCLS1,PREX1,WAS,TWF2,EVL,PFN1,CORO1A,ARPC5,PTK2B,TMSB4X,FCHSD2,BRK1,BIN1,CFL1,DIAPH1,CAPZB
GO:0002429	immune response-activating cell surface receptor signaling pathway	6.66893e-08	6.66893e-08	1	FCGR2B,CD38,IGHA2,IGHG1,FGR,IGHA1,SH2B2,PHPT1,DUSP22,BLNK,BTN3A2,PTPN6,HCK,SYK,NCR3,CD19,CYBA,BTK
GO:0009201	ribonucleoside triphosphate biosynthetic process	9.29524e-08	9.29524e-08	1	IMPDH1,NDUFB5,NDUFA3,NDUFB7,NME4,ATP5G1,PARP1,IMPDH2,NDUFS8,NDUFS7,NDUFA11,NDUFB10,TMSB4X,NDUFB2,TAZ,ATP5J,NDUFB6,NME3,UCKL1,STOML2,NDUFA2
GO:0030041	actin filament polymerization	1.33946e-07	1.33946e-07	1	ARPC1B,PYCARD,DBNL,CAPG,HCK,VASP,TMSB10,COTL1,ADD3,HCLS1,PREX1,WAS,TWF2,EVL,PFN1,CORO1A,ARPC5,PTK2B,TMSB4X,FCHSD2
GO:0050851	antigen receptor-mediated signaling pathway	2.43776e-07	2.43776e-07	1	FCGR2B,CD38,IGHA2,IGHG1,IGHA1,SH2B2,PHPT1,DUSP22,BLNK,BTN3A2,PTPN6,SYK,CD19,BTK,BANK1,PTPRJ,LIME1,THEMIS2,SPG21,IGLL5,BAX,PRKCB,LAT2
GO:0030833	regulation of actin filament polymerization	2.57297e-07	2.57297e-07	1	ARPC1B,PYCARD,DBNL,CAPG,HCK,VASP,TMSB10,COTL1,ADD3,HCLS1,TWF2,EVL,PFN1,CORO1A,ARPC5,PTK2B,TMSB4X,FCHSD2,BIN1
GO:0009206	purine ribonucleoside triphosphate biosynthetic process	2.66732e-07	2.66732e-07	1	IMPDH1,NDUFB5,NDUFA3,NDUFB7,NME4,ATP5G1,PARP1,IMPDH2,NDUFS8,NDUFS7,NDUFA11,NDUFB10,TMSB4X,NDUFB2,TAZ,ATP5J,NDUFB6,NME3,STOML2,NDUFA2
GO:0009145	purine nucleoside triphosphate biosynthetic process	3.12825e-07	3.12825e-07	1	IMPDH1,NDUFB5,NDUFA3,NDUFB7,NME4,ATP5G1,PARP1,IMPDH2,NDUFS8,NDUFS7,NDUFA11,NDUFB10,TMSB4X,NDUFB2,TAZ,ATP5J,NDUFB6,NME3,STOML2,NDUFA2
GO:0050853	B cell receptor signaling pathway	3.51369e-07	3.51369e-07	1	FCGR2B,CD38,IGHA2,IGHG1,IGHA1,SH2B2,BLNK,PTPN6,SYK,CD19,BTK,BANK1,LIME1,IGLL5,BAX,PRKCB,LAT2
GO:0009142	nucleoside triphosphate biosynthetic process	4.91869e-07	4.91869e-07	1	IMPDH1,NDUFB5,NDUFA3,NDUFB7,NME4,ATP5G1,PARP1,IMPDH2,NDUFS8,NDUFS7,NDUFA11,NDUFB10,TMSB4X,NDUFB2,TAZ,ATP5J,NDUFB6,NME3,UCKL1,STOML2,NDUFA2
GO:0006909	phagocytosis	5.48669e-07	5.48669e-07	1	FCGR2B,PLD4,IGHA2,IGHG1,FGR,PYCARD,IGHA1,BIN2,RAC2,NCF4,ITGB1,HCK,SYK,CYBA,BTK,SH3BP1,LMAN2,PTPRJ,ITGB2
GO:0002335	mature B cell differentiation	7.24749e-07	7.24749e-07	1	FCGR2B,POU2F2,CD19,CMTM7,POU2AF1,NOTCH2,IL2RG,PTK2B,MFNG,LGALS1,PHF14,SPI1
GO:0051651	maintenance of location in cell	2.27537e-06	2.27537e-06	1	ANXA6,PTPN6,CD19,CYBA,TSPO,TMSB10,GPAA1,TXN,HSP90B1,LIME1,OS9,FKBP1A,KDELR1,TWF2,CORO1A,KDELR2,BAX,PTK2B,TMSB4X,FLNA,RER1,VPS13C,SRGN,SUN2,DIAPH1
GO:0046390	ribose phosphate biosynthetic process	6.71727e-06	6.71727e-06	1	IMPDH1,NDUFB5,NDUFA3,NDUFB7,NME4,ATP5G1,PARP1,IMPDH2,TKT,NDUFS8,NDUFS7,ACSS1,SLC25A1,NDUFA11,NDUFB10,TMSB4X,NDUFB2,TAZ,ATP5J,NDUFB6,NME3,ADSL,PLPP5,UCKL1,STOML2,PAPSS1,NDUFA2
GO:0018279	protein N-linked glycosylation via asparagine	9.50185e-06	9.50185e-06	1	FUT8,DERL3,DAD1,RPN2,DDOST,OSTC,UBE2J1,MGAT1,RPN1
GO:0009141	nucleoside triphosphate metabolic process	1.19049e-05	1.19049e-05	1	IMPDH1,ITPA,NDUFB5,NDUFA3,TPI1,NDUFB7,TSPO,DUT,NME4,ATP5G1,PARP1,IMPDH2,GAPDH,NDUFS8,NDUFS7,GPI,NDUFA11,NDUFB10,TMSB4X,NDUFB2,TAZ,ATP5J,NDUFB6,PKM,NME3,UCKL1,STOML2,NDUFA2
GO:0009199	ribonucleoside triphosphate metabolic process	1.23031e-05	1.23031e-05	1	IMPDH1,ITPA,NDUFB5,NDUFA3,TPI1,NDUFB7,TSPO,NME4,ATP5G1,PARP1,IMPDH2,GAPDH,NDUFS8,NDUFS7,GPI,NDUFA11,NDUFB10,TMSB4X,NDUFB2,TAZ,ATP5J,NDUFB6,PKM,NME3,UCKL1,STOML2,NDUFA2
GO:0009205	purine ribonucleoside triphosphate metabolic process	1.26933e-05	1.26933e-05	1	IMPDH1,ITPA,NDUFB5,NDUFA3,TPI1,NDUFB7,TSPO,NME4,ATP5G1,PARP1,IMPDH2,GAPDH,NDUFS8,NDUFS7,GPI,NDUFA11,NDUFB10,TMSB4X,NDUFB2,TAZ,ATP5J,NDUFB6,PKM,NME3
GO:0050864	regulation of B cell activation	1.42119e-05	1.42119e-05	1	FCGR2B,CD38,IGHA2,TNFRSF13B,IGHG1,MZB1
GO:0009260	ribonucleotide biosynthetic process	1.61138e-05	1.61138e-05	1	IMPDH1,NDUFB5,NDUFA3,NDUFB7,NME4,ATP5G1,PARP1,IMPDH2,NDUFS8,NDUFS7,ACSS1,SLC25A1,NDUFA11,NDUFB10,TMSB4X,NDUFB2,TAZ,ATP5J,NDUFB6,NME3,ADSL,PLPP5,UCKL1,STOML2,PAPSS1,NDUFA2
GO:0009060	aerobic respiration	1.66895e-05	1.66895e-05	1	CAT,NDUFB5,NDUFA3,NDUFB7,UQCRC1,IDH2,NDUFS8,NDUFS7,NDUFA11,NDUFB10,NDUFB2,SHMT2,COX6B1,UQCR11,TAZ,IDH3G,ATP5J,NDUFB6,ADSL,PLPP5,BLOC1S1,ACO2,STOML2,NDUFA2
GO:0009144	purine nucleoside triphosphate metabolic process	1.88e-05	1.88e-05	1	IMPDH1,ITPA,NDUFB5,NDUFA3,TPI1,NDUFB7,TSPO,NME4,ATP5G1,PARP1,IMPDH2,GAPDH,NDUFS8,NDUFS7,GPI,NDUFA11,NDUFB10,TMSB4X,NDUFB2,TAZ,ATP5J,NDUFB6,PKM,NME3
GO:0032507	maintenance of protein location in cell	2.24753e-05	2.24753e-05	1	TSPO,TMSB10,GPAA1,TXN,OS9,KDELR1,TWF2,KDELR2,TMSB4X,RER1,VPS13C,SRGN,SUN2
GO:0002366	leukocyte activation involved in immune response	4.21779e-05	4.21779e-05	1	CD1C,FCGR2B,FGR,PYCARD,RAC2,GRN,PTPN6,SYK,CD19,APBB1IP,BTK,POU2AF1,ITGB2,ERCC1,CD86,NOTCH2,NKG7,CORO1A,PTK2B,LAT2,HLA-F,MFNG,LGALS1,SNAP23,CD81,PHF14,LCP1,SPI1
GO:0022900	electron transport chain	4.62707e-05	4.62707e-05	1	AKR7A2,NDUFB5,NDUFA3,CYBA,NDUFB7,ETFB,CYBB,UQCRC1,NDUFS8,NDUFS7,NDUFB10,ETFA,AKR1B1,NDUFB2,COX6B1,UQCR11,TAZ,NDUFB6,NCF1
GO:0045333	cellular respiration	5.19993e-05	5.19993e-05	1	CAT,NDUFB5,NDUFA3,NDUFB7,ETFB,UQCRC1,IDH2,NDUFS8,NDUFS7,NDUFA11,NDUFB10,ETFA,NDUFB2,SHMT2,COX6B1,UQCR11,TAZ,IDH3G,ATP5J,NDUFB6,ADSL,PLPP5,BLOC1S1,ACO2,STOML2,NDUFA2
GO:0002263	cell activation involved in immune response	5.6596e-05	5.6596e-05	1	CD1C,FCGR2B,FGR,PYCARD,RAC2,GRN,PTPN6,SYK,CD19,APBB1IP,BTK,POU2AF1,ITGB2,ERCC1,CD86,NOTCH2,NKG7,CORO1A,PTK2B,LAT2,HLA-F,MFNG,LGALS1,SNAP23,CD81,PHF14,LCP1,SPI1
GO:0046651	lymphocyte proliferation	6.11801e-05	6.11801e-05	1	FCGR2B,CD38,TNFRSF13B,MZB1,PYCARD,PRDX2,RAC2,EBI3,CCND3,PTPN6,SYK,CD19,BTK,TCF3,CD24,CD86,IMPDH2,DOCK8,CORO1A,BAX,PSMB10
GO:0009152	purine ribonucleotide biosynthetic process	6.5242e-05	6.5242e-05	1	IMPDH1,NDUFB5,NDUFA3,NDUFB7,NME4,ATP5G1,PARP1,IMPDH2,NDUFS8,NDUFS7,ACSS1,SLC25A1,NDUFA11,NDUFB10,TMSB4X,NDUFB2,TAZ,ATP5J,NDUFB6,NME3,ADSL,STOML2,PAPSS1,NDUFA2
GO:0060263	regulation of respiratory burst	8.53794e-05	8.53794e-05	1	IGHA2,IGHA1,RAC2,JCHAIN,GRN
GO:0032943	mononuclear cell proliferation	9.03934e-05	9.03934e-05	1	FCGR2B,CD38,TNFRSF13B,MZB1,PYCARD,PRDX2,RAC2,EBI3,CCND3,PTPN6,SYK,CD19,BTK,TCF3,CD24,CD86,IMPDH2,DOCK8,CORO1A,BAX,PSMB10
GO:0032271	regulation of protein polymerization	9.54474e-05	9.54474e-05	1	ARPC1B,PYCARD,DBNL,CAPG,HCK,VASP,TMSB10,COTL1,ADD3,HCLS1,TWF2,EVL,PFN1,CORO1A,ARPC5,PTK2B,TMSB4X,FCHSD2
GO:0070661	leukocyte proliferation	0.00011642	0.00011642	1	FCGR2B,CD38,TNFRSF13B,MZB1,PYCARD,PRDX2,RAC2,EBI3,CCND3,PTPN6,SYK,CD19,BTK,TCF3,CD24,CD86,IMPDH2,DOCK8,CORO1A,CNN2,BAX,PSMB10
GO:0006754	ATP biosynthetic process	0.000124761	0.000124761	1	NDUFB5,NDUFA3,NDUFB7,ATP5G1,PARP1,NDUFS8,NDUFS7,NDUFA11,NDUFB10,TMSB4X,NDUFB2,TAZ,ATP5J,NDUFB6,STOML2,NDUFA2
GO:0015980	energy derivation by oxidation of organic compounds	0.000156808	0.000156808	1	CAT,PPP1CA,NDUFB5,NDUFA3,NDUFB7,ETFB,UQCRC1,IDH2,NDUFS8,NDUFS7,ACADVL,ACADM,NDUFA11,NDUFB10,ETFA,NDUFB2,SHMT2,PHKB,COX6B1,UQCR11,TAZ,IDH3G,ATP5J,NDUFB6,ADSL,PLPP5,BLOC1S1,ACO2
GO:0045185	maintenance of protein location	0.000219031	0.000219031	1	TSPO,TMSB10,GPAA1,TXN,OS9,KDELR1,TWF2,KDELR2,TMSB4X,FLNA,RER1,VPS13C,SRGN,SUN2
GO:0010257	NADH dehydrogenase complex assembly	0.000252941	0.000252941	1	NDUFB5,NDUFA3,NDUFB7,NDUFS8,NDUFS7,NDUFA11,NDUFB10,NDUFB2,NDUFAF3,TAZ,NDUFB6
GO:0032981	mitochondrial respiratory chain complex I assembly	0.000252941	0.000252941	1	NDUFB5,NDUFA3,NDUFB7,NDUFS8,NDUFS7,NDUFA11,NDUFB10,NDUFB2,NDUFAF3,TAZ,NDUFB6
GO:0009165	nucleotide biosynthetic process	0.000320467	0.000320467	1	IMPDH1,NDUFB5,NDUFA3,NDUFB7,DUT,NME4,ATP5G1,PARP1,IMPDH2,NDUFS8,NDUFS7,ACSS1,SLC25A1,NDUFA11,NDUFB10,KYNU,TMSB4X,NDUFB2,TAZ,ATP5J,NDUFB6,NME3,ADSL,PLPP5,UCKL1,STOML2,PAPSS1,NDUFA2
GO:0006635	fatty acid beta-oxidation	0.000379021	0.000379021	1	ECHS1,ECH1,DECR1,ECI1,ETFB,ACADVL,ACADM,SCP2,ETFA,ACAA1,HSD17B10
GO:1901293	nucleoside phosphate biosynthetic process	0.000389658	0.000389658	1	IMPDH1,NDUFB5,NDUFA3,NDUFB7,DUT,NME4,ATP5G1,PARP1,IMPDH2,NDUFS8,NDUFS7,ACSS1,SLC25A1,NDUFA11,NDUFB10,KYNU,TMSB4X,NDUFB2,TAZ,ATP5J,NDUFB6,NME3,ADSL,PLPP5,UCKL1,STOML2,PAPSS1,NDUFA2
GO:0030888	regulation of B cell proliferation	0.000456432	0.000456432	1	FCGR2B,CD38,TNFRSF13B,MZB1
GO:0051235	maintenance of location	0.000486541	0.000486541	1	ANXA6,PTPN6,CD19,LMAN1,CYBA,TSPO,TMSB10,GPAA1,TXN,HSP90B1,LIME1,OS9,FKBP1A,KDELR1,TWF2,CORO1A,KDELR2,BAX,PTK2B,TMSB4X,FLNA,RER1,RNF213,VPS13C,SRGN,SUN2,DIAPH1
GO:0072522	purine-containing compound biosynthetic process	0.0005188	0.0005188	1	IMPDH1,NDUFB5,NDUFA3,NDUFB7,NME4,ATP5G1,PARP1,IMPDH2,NDUFS8,NDUFS7,ACSS1,SLC25A1,NDUFA11,NDUFB10,KYNU,TMSB4X,NDUFB2,SHMT2,TAZ,ATP5J,NDUFB6,NME3,ADSL,STOML2,PAPSS1,NDUFA2
GO:0006801	superoxide metabolic process	0.000600058	0.000600058	1	PRDX2,NCF4,GNAI2,SYK,CYBA,CYBB,ITGB2,PREX1,ACP5,CCS,NCF1
GO:0006959	humoral immune response	0.000649566	0.000649566	1	FCGR2B,IGHA2,IGHG1,RNASE6,IGHA1,PHB,EBI3,JCHAIN,POU2F2,BLNK
GO:0015986	proton motive force-driven ATP synthesis	0.000692662	0.000692662	1	NDUFB5,NDUFA3,NDUFB7,ATP5G1,NDUFS8,NDUFS7,NDUFA11,NDUFB10,NDUFB2,ATP5J,NDUFB6,STOML2,NDUFA2
GO:0051258	protein polymerization	0.000756455	0.000756455	1	ARPC1B,PYCARD,DBNL,CAPG,HCK,VASP,TMSB10,COTL1,ADD3,HCLS1,PREX1,WAS,TWF2,EVL,PFN1,CORO1A,ARPC5,PTK2B,TMSB4X,FCHSD2
GO:0006487	protein N-linked glycosylation	0.000818069	0.000818069	1	FUT8,DERL3,DAD1,MLEC,RPN2,KRTCAP2,DDOST,TMEM258,OSTC,UBE2J1,MGAT1,RPN1
GO:0006621	protein retention in ER lumen	0.000866015	0.000866015	1	GPAA1,OS9,KDELR1,KDELR2,RER1
GO:0050764	regulation of phagocytosis	0.000975965	0.000975965	1	FCGR2B,FGR,PYCARD,HCK,SYK,CYBA,BTK,LMAN2,PTPRJ
GO:0045010	actin nucleation	0.00101757	0.00101757	1	ARPC1B,IQGAP2,WAS,GMFG,EVL,CORO1A,ARPC5,FCHSD2,WASF2,BRK1
GO:0006164	purine nucleotide biosynthetic process	0.00102216	0.00102216	1	IMPDH1,NDUFB5,NDUFA3,NDUFB7,NME4,ATP5G1,PARP1,IMPDH2,NDUFS8,NDUFS7,ACSS1,SLC25A1,NDUFA11,NDUFB10,KYNU,TMSB4X,NDUFB2,TAZ,ATP5J,NDUFB6,NME3,ADSL,STOML2,PAPSS1,NDUFA2
GO:0042776	proton motive force-driven mitochondrial ATP synthesis	0.00104955	0.00104955	1	NDUFB5,NDUFA3,NDUFB7,NDUFS8,NDUFS7,NDUFA11,NDUFB10,NDUFB2,ATP5J,NDUFB6,STOML2,NDUFA2
GO:0043299	leukocyte degranulation	0.00108508	0.00108508	1	FCGR2B,FGR,RAC2,HCK,SYK,BTK,ITGB2,NKG7,CORO1A,LAT2,HLA-F,SNAP23,SPI1
GO:0006911	phagocytosis, engulfment	0.00141044	0.00141044	1	FCGR2B,IGHA2,IGHG1,IGHA1,BIN2,RAC2
GO:0019884	antigen processing and presentation of exogenous antigen	0.00146643	0.00146643	1	CD1C,FCGR2B,CTSD,HLA-DOB,HLA-F,UNC93B1,CTSS,HLA-DPA1,PSME1,B2M
GO:0022904	respiratory electron transport chain	0.00146961	0.00146961	1	NDUFB5,NDUFA3,NDUFB7,ETFB,UQCRC1,NDUFS8,NDUFS7,NDUFB10,ETFA,NDUFB2,COX6B1,UQCR11,TAZ,NDUFB6
GO:0007229	integrin-mediated signaling pathway	0.00150482	0.00150482	1	ITGB7,FGR,FUT8,FERMT3,ITGB1,HCK,SYK,TLN1,ITGB2,ITGAE
GO:0006119	oxidative phosphorylation	0.00177207	0.00177207	1	NDUFB5,NDUFA3,NDUFB7,UQCRC1,NDUFS8,NDUFS7,NDUFA11,NDUFB10,NDUFB2,SHMT2,COX6B1,UQCR11,TAZ,ATP5J,NDUFB6,PLPP5,STOML2,NDUFA2
GO:0099024	plasma membrane invagination	0.00210994	0.00210994	1	FCGR2B,IGHA2,IGHG1,IGHA1,BIN2,RAC2
GO:0042100	B cell proliferation	0.00263438	0.00263438	1	FCGR2B,CD38,TNFRSF13B,MZB1
GO:0010324	membrane invagination	0.00283157	0.00283157	1	FCGR2B,IGHA2,IGHG1,IGHA1,BIN2,RAC2
GO:0046034	ATP metabolic process	0.00286411	0.00286411	1	NDUFB5,NDUFA3,TPI1,NDUFB7,TSPO,ATP5G1,PARP1,GAPDH,NDUFS8,NDUFS7,GPI,NDUFA11,NDUFB10,TMSB4X,NDUFB2,TAZ,ATP5J,NDUFB6,PKM
GO:0002449	lymphocyte mediated immunity	0.00296108	0.00296108	1	CD1C,FCGR2B,IGHA2,IGHG1,IGHA1,CD27,DUSP22,BTN3A2,PTPN6,NCR3,CD19,BTK,ERCC1,CTSC,WAS,CTSH,NKG7,IGLL5,CORO1A,MYO1G,HLA-F,ARRB2,UNC93B1,TCIRG1,IRF7,CD81
GO:0002679	respiratory burst involved in defense response	0.0031667	0.0031667	1	PRDX2,C17ORF62,GRN,HCK
GO:0002532	production of molecular mediator involved in inflammatory response	0.00371259	0.00371259	1	PLD4,PYCARD,PRDX2,PLD3,GRN,SYK,BTK
GO:0002313	mature B cell differentiation involved in immune response	0.00409828	0.00409828	1	FCGR2B,POU2AF1,NOTCH2,PTK2B,MFNG,LGALS1,PHF14,SPI1
GO:2000249	regulation of actin cytoskeleton reorganization	0.00448712	0.00448712	1	PHPT1,HCK,IQGAP2,HCLS1,NOTCH2,GMFG,PTK2B,ARHGDIB
GO:0050670	regulation of lymphocyte proliferation	0.0049552	0.0049552	1	FCGR2B,CD38,TNFRSF13B,MZB1,PYCARD,RAC2,EBI3
GO:0032944	regulation of mononuclear cell proliferation	0.00553235	0.00553235	1	FCGR2B,CD38,TNFRSF13B,MZB1,PYCARD,RAC2,EBI3
GO:0060267	positive regulation of respiratory burst	0.00578424	0.00578424	1	IGHA2,IGHA1,JCHAIN
GO:0002495	antigen processing and presentation of peptide antigen via MHC class II	0.00597	0.00597	1	FCGR2B,PYCARD,CTSD,HLA-DOB,UNC93B1,CTSS,HLA-DPA1,B2M
GO:0042775	mitochondrial ATP synthesis coupled electron transport	0.00641003	0.00641003	1	NDUFB5,NDUFA3,NDUFB7,UQCRC1,NDUFS8,NDUFS7,NDUFB10,NDUFB2,COX6B1,UQCR11,TAZ,NDUFB6
GO:0042773	ATP synthesis coupled electron transport	0.00641003	0.00641003	1	NDUFB5,NDUFA3,NDUFB7,UQCRC1,NDUFS8,NDUFS7,NDUFB10,NDUFB2,COX6B1,UQCR11,TAZ,NDUFB6
GO:0042554	superoxide anion generation	0.00653273	0.00653273	1	NCF4,GNAI2,SYK,CYBA,CYBB,ITGB2
GO:0009062	fatty acid catabolic process	0.00696679	0.00696679	1	ECHS1,ECH1,DECR1,ECI1,ETFB,ACADVL,ACADM,SCP2,ETFA,ACAA1,HSD17B10
GO:0033108	mitochondrial respiratory chain complex assembly	0.00712893	0.00712893	1	NDUFB5,NDUFA3,NDUFB7,NDUFS8,NDUFS7,NDUFA11,NDUFB10,NDUFB2,NDUFAF3,SAMM50,TAZ,NDUFB6
GO:0035437	maintenance of protein localization in endoplasmic reticulum	0.00829109	0.00829109	1	GPAA1,OS9,KDELR1,KDELR2,RER1
GO:0072593	reactive oxygen species metabolic process	0.00940173	0.00940173	1	PRDX2,RAC2,CAT,NCF4,GNAI2,SYK,CYBA,TSPO,CYBB,ITGB2,PREX1,GPX1,ACP5,PTK2B,PRDX4,CCS,PRDX5,NCF1
GO:0034314	Arp2/3 complex-mediated actin nucleation	0.0099162	0.0099162	1	ARPC1B,IQGAP2,WAS,GMFG,ARPC5,FCHSD2,WASF2,BRK1
GO:0072329	monocarboxylic acid catabolic process	0.0102168	0.0102168	1	ECHS1,ECH1,DECR1,ECI1,ETFB,ACADVL,AKR1A1,ACADM,SCP2,ETFA,ACAA1,HSD17B10
GO:0070663	regulation of leukocyte proliferation	0.010308	0.010308	1	FCGR2B,CD38,TNFRSF13B,MZB1,PYCARD,RAC2,EBI3
GO:0002433	immune response-regulating cell surface receptor signaling pathway involved in phagocytosis	0.0103555	0.0103555	1	FCGR2B,FGR,HCK,SYK,PTPRJ
GO:0038096	Fc-gamma receptor signaling pathway involved in phagocytosis	0.0103555	0.0103555	1	FCGR2B,FGR,HCK,SYK,PTPRJ
GO:0001788	antibody-dependent cellular cytotoxicity	0.0107176	0.0107176	1	FCGR2B,IGHG1
GO:0051604	protein maturation	0.0113687	0.0113687	1	PYCARD,PSENEN,CTSZ,CAPN2,NAA38,SEC11C,HM13,ANXA2,CARD16,FKBP1A,PARP1,CTSH,S100A10,NAA10,STUB1,ADAM8,SPCS1,FLNA,PRDX4,CCS,DHPS,SRGN,ADAM19,CTSS
GO:0070527	platelet aggregation	0.0115078	0.0115078	1	FERMT3,PTPN6,SYK,TLN1,CLIC1,FIBP,ACTG1,FLNA,MYL12A,ACTB
GO:0002275	myeloid cell activation involved in immune response	0.0125022	0.0125022	1	FGR,PYCARD,RAC2,GRN,PTPN6,SYK,BTK,ITGB2
GO:0098751	bone cell development	0.0129067	0.0129067	1	PTPN6,ATP6AP1,ANXA2,NOTCH2,PIP4K2A,FLNA,WASF2,FLI1
GO:0002504	antigen processing and presentation of peptide or polysaccharide antigen via MHC class II	0.0150754	0.0150754	1	FCGR2B,PYCARD,CTSD,HLA-DOB,UNC93B1,CTSS,HLA-DPA1,B2M
GO:1903039	positive regulation of leukocyte cell-cell adhesion	0.0150755	0.0150755	1	PYCARD,EBI3,CD27,FLOT2,PTPN6,SYK,HLA-DOB,ITGB2,CD24,CD86,IL2RG,DOCK8,CORO1A,ADAM8,DHPS,LGALS1,ACTB,ITGA4,HLA-DPA1,CD81,RASAL3,B2M
GO:0002445	type II hypersensitivity	0.0160703	0.0160703	1	FCGR2B,IGHG1
GO:0001794	type IIa hypersensitivity	0.0160703	0.0160703	1	FCGR2B,IGHG1
GO:0019646	aerobic electron transport chain	0.0174355	0.0174355	1	NDUFB5,NDUFA3,NDUFB7,UQCRC1,NDUFS8,NDUFS7,NDUFB10,NDUFB2,COX6B1,UQCR11,NDUFB6
GO:0002437	inflammatory response to antigenic stimulus	0.0177293	0.0177293	1	FCGR2B,IGHG1,FGR,HCK,SYK,BTK,NOTCH2,GPX1
GO:0072595	maintenance of protein localization in organelle	0.0185423	0.0185423	1	TSPO,GPAA1,TXN,OS9,KDELR1,KDELR2,RER1,SUN2
GO:0002699	positive regulation of immune effector process	0.018607	0.018607	1	CD1C,MZB1,FGR,PYCARD,PHB,RAC2,PTPN6,SYK,NCR3,BTK,PTPRJ,ITGB2
GO:0019395	fatty acid oxidation	0.0191953	0.0191953	1	ECHS1,ECH1,DECR1,ECI1,ETFB,ACADVL,ACADM,SCP2,ETFA,ACAA1,HSD17B10
GO:1902563	regulation of neutrophil activation	0.0202116	0.0202116	1	FCGR2B,GRN,SYK,ITGB2
GO:0019882	antigen processing and presentation	0.0211491	0.0211491	1	CD1C,FCGR2B,PYCARD,CTSD,HLA-DOB,WAS,CTSH,HLA-F,UNC93B1,CTSS,HLA-DPA1,PSME1,B2M
GO:0002478	antigen processing and presentation of exogenous peptide antigen	0.022894	0.022894	1	FCGR2B,CTSD,HLA-DOB,HLA-F,UNC93B1,CTSS,HLA-DPA1,B2M
GO:0034109	homotypic cell-cell adhesion	0.0258821	0.0258821	1	FERMT3,PTPN6,SYK,TLN1,CLIC1,FIBP,ACTG1,FLNA,MYL12A,CD99,ACTB
GO:0019886	antigen processing and presentation of exogenous peptide antigen via MHC class II	0.0269009	0.0269009	1	FCGR2B,CTSD,HLA-DOB,UNC93B1,CTSS,HLA-DPA1,B2M
GO:0035335	peptidyl-tyrosine dephosphorylation	0.0291335	0.0291335	1	PTPN18,DUSP22,PTPN6,PTPN12,PTPRJ
GO:0050858	negative regulation of antigen receptor-mediated signaling pathway	0.0291335	0.0291335	1	FCGR2B,PHPT1,DUSP22,PTPN6,PTPRJ
GO:0002861	regulation of inflammatory response to antigenic stimulus	0.0291709	0.0291709	1	FCGR2B,FGR,HCK,SYK,BTK
GO:0034440	lipid oxidation	0.0292324	0.0292324	1	ECHS1,ECH1,DECR1,ECI1,ETFB,ACADVL,ACADM,SCP2,ETFA,ACAA1,HSD17B10
GO:0038093	Fc receptor signaling pathway	0.0296104	0.0296104	1	FCGR2B,FGR,HCK,SYK,BTK,PTPRJ
GO:0030838	positive regulation of actin filament polymerization	0.029833	0.029833	1	PYCARD,HCK,VASP,EVL,PFN1,PTK2B,FCHSD2,BIN1
GO:0006120	mitochondrial electron transport, NADH to ubiquinone	0.0300069	0.0300069	1	NDUFB5,NDUFA3,NDUFB7,NDUFS8,NDUFS7,NDUFB10,NDUFB2,NDUFB6,NDUFA2
GO:0032675	regulation of interleukin-6 production	0.0329507	0.0329507	1	PYCARD,POU2F2,CAPN2,PTPN6,SYK,CYBA,BTK,BANK1,POU2AF1
GO:0032635	interleukin-6 production	0.0329507	0.0329507	1	PYCARD,POU2F2,CAPN2,PTPN6,SYK,CYBA,BTK,BANK1,POU2AF1
GO:1990748	cellular detoxification	0.0331527	0.0331527	1	GSTM1,PRDX2,CAT,TXN,MGST3,GPX1,AKR1A1,ALOX5AP,PRDX4,CCS,PRDX5,GSTK1
GO:0002431	Fc receptor mediated stimulatory signaling pathway	0.0339071	0.0339071	1	FCGR2B,FGR,HCK,SYK,PTPRJ
GO:1903513	endoplasmic reticulum to cytosol transport	0.0340928	0.0340928	1	DERL3,HM13,HSP90B1,OS9,BCAP31,UBE2J1
GO:0030970	retrograde protein transport, ER to cytosol	0.0340928	0.0340928	1	DERL3,HM13,HSP90B1,OS9,BCAP31,UBE2J1
GO:0038094	Fc-gamma receptor signaling pathway	0.0392695	0.0392695	1	FCGR2B,FGR,HCK,SYK,PTPRJ
GO:0050870	positive regulation of T cell activation	0.0435852	0.0435852	1	PYCARD,EBI3,CD27,FLOT2,PTPN6,SYK,HLA-DOB,CD24,CD86,IL2RG,DOCK8,CORO1A,ADAM8,DHPS,LGALS1,ACTB,HLA-DPA1,CD81,RASAL3,B2M
GO:0002455	humoral immune response mediated by circulating immunoglobulin	0.0449087	0.0449087	1	FCGR2B,IGHA2,IGHG1,IGHA1
GO:0032928	regulation of superoxide anion generation	0.0453975	0.0453975	1	GNAI2,SYK,CYBA,ITGB2,ACP5
GO:0042098	T cell proliferation	0.0479262	0.0479262	1	PYCARD,PRDX2,RAC2,EBI3,CCND3,PTPN6,SYK,CD24,CD86,DOCK8,CORO1A,BAX,PSMB10,DHPS,MSN,HLA-DPA1,CD81,RASAL3
GO:0002285	lymphocyte activation involved in immune response	0.0496097	0.0496097	1	CD1C,FCGR2B,CD19,APBB1IP,POU2AF1,ERCC1,CD86,NOTCH2,NKG7,CORO1A,PTK2B,HLA-F,MFNG,LGALS1,CD81,PHF14,LCP1,SPI1
GO:0016054	organic acid catabolic process	0.0498364	0.0498364	1	ECHS1,ECH1,DECR1,ECI1,ETFB,DPEP2,MPST,ACADVL,AKR1A1,ACADM,SCP2,KYNU,ETFA,ACAA1,HSD17B10,SHMT2,DDAH2
REAC:R-HSA-3299685	Detoxification of Reactive Oxygen Species	0.000113989	0.000113989	1	PRDX2,CAT,NCF4,CYBA,CYBB,ATOX1,P4HB,TXN,GPX1,CCS,NCF1
REAC:R-HSA-446353	Cell-extracellular matrix interactions	0.002999	0.002999	1	ITGB1,VASP,RSU1,ACTG1,FLNA,PARVB,ACTB
REAC:R-HSA-163200	Respiratory electron transport, ATP synthesis by chemiosmotic coupling, and heat production by uncoupling proteins.	0.0185369	0.0185369	1	NDUFB5,NDUFA3,NDUFB7,ETFB,ATP5G1,UQCRC1,NDUFS8,NDUFS7,NDUFA11,NDUFB10,ETFA,NDUFB2,NDUFAF3,COX6B1,UQCR11,ATP5J,NDUFB6
REAC:R-HSA-611105	Respiratory electron transport	0.0195116	0.0195116	1	NDUFB5,NDUFA3,NDUFB7,ETFB,UQCRC1,NDUFS8,NDUFS7,NDUFA11,NDUFB10,ETFA,NDUFB2,NDUFAF3,COX6B1,UQCR11,NDUFB6
REAC:R-HSA-9013404	RAC2 GTPase cycle	0.02112	0.02112	1	RAC2,NCF4,ITGB1,LMAN1,CYBA,CYBB,TAOK3,PREX1,WASF2,BRK1,SAMM50,NCF1,DEF6,ARHGAP17
REAC:R-HSA-1428517	The citric acid (TCA) cycle and respiratory electron transport	0.0466388	0.0466388	1	NDUFB5,NDUFA3,NDUFB7,ETFB,BSG,ATP5G1,UQCRC1,IDH2,NDUFS8,NDUFS7,NDUFA11,NDUFB10,ETFA,NDUFB2,NDUFAF3,COX6B1,UQCR11,IDH3G,ATP5J,NDUFB6
