## Supplementary Data 6 for "The extrafollicular B cell response is a hallmark of childhood idiopathic nephrotic syndrome"

### Sheet: Pseudobulk_INSvsHC_Bsubclusters
Transitional naïve (B4) DEGs				Naïve-1 (B0) DEGs				Naïve-2 (B7) DEGs				actMBC (B1) DEGs				MBC-2 (B2) DEGs				MZ-like (B3) DEGs				SM (B5) DEGs				atBC (B6) DEGs
Gene	logFC	Padj		Gene	logFC	Padj		Gene	logFC	Padj		Gene	logFC	Padj		Gene	logFC	Padj		Gene	logFC	Padj		Gene	logFC	Padj		Gene	logFC	Padj
IGHV4-39	4.20822	1.59e-06		TNFRSF13B	3.88134	0.000573735		IGHV4-39	3.61274	0.00584675		FCRLA	4.33822	0.000358804		IGHV3-74	3.85327	0.00764641		IGHV1-2	9.85471	0.00651383		IGKV3-11	10.9322	0.00891577		ARPC1B	5.13028	0.0160105
FCRLA	3.95741	0.000189837		PPP1R14A	3.84798	0.00159584		FCRL1	2.42851	0.00584675		ANXA6	3.60959	0.000189411		IGLV3-1	3.7438	0.00779514		IGLV7-43	8.5762	0.00651383		IGHV1-2	4.48339	0.00866351
CCND3	3.41806	0.00540754		FCRLA	3.79606	4.14e-05		ARPC1B	2.4236	0.00584675		FCGR2B	3.55868	0.00038461		TALDO1	3.31609	0.00271132		IGLV1-51	4.95041	0.000990824		ANXA4	2.63285	0.00987103
PLD4	2.85704	0.0016416		ANXA6	3.29808	0.000508866		IGKV4-1	2.35792	0.0274955		SELL	3.43446	0.0007719		ANXA6	3.23785	0.000807461		IGHV4-59	3.98898	0.00313521		BIN2	2.4965	0.0177362
ARPC1B	2.8374	0.000151758		JCHAIN	2.92777	0.00686843		LSP1	2.23552	0.00584675		IGHV2-5	3.37721	0.0007719		SELL	3.04333	0.00197568		IGHV2-5	3.97023	0.0436623		IGHV3-7	2.34171	0.0349428
IGLV1-51	2.79741	0.0016416		ITGB7	2.83892	0.000183915		IFITM2	2.22034	0.023865		CCND3	3.26349	0.00308645		JCHAIN	3.0355	0.00271132		IGLV2-11	3.88883	0.00651383		PPP1R14A	2.04742	0.016378
FCRL1	2.73432	0.00192092		IGHG1	2.70093	0.0174304		FAM65B	2.2102	0.0148718		IGLV1-51	3.2113	0.000815571		FCRLA	3.02982	0.00803117		CD1C	3.33631	0.00651383		ANXA6	2.02701	0.00866351
IGHV3-7	2.42893	0.0131733		CCND3	2.67384	0.00117819		RAC2	1.96271	0.028533		DBNL	3.10231	0.0007719		IFITM2	2.87589	0.00107249		FCRLA	3.28733	0.00273078		DECR1	1.89187	0.0174782
IGHV3-23	2.32903	0.00540754		PLD4	2.53668	0.00686843		GNAI2	1.81747	0.0148718		ARHGAP30	2.96355	0.00217623		PNOC	2.80186	0.00638042		IGFLR1	3.14611	0.0133263		SH3BGRL	1.83127	0.00976356
FAM65B	2.28372	0.00540754		IGHV3-15	2.51472	0.000527922		CD53	1.68999	0.0274955		IGHV3-74	2.95784	0.00217623		CCND3	2.6397	0.00688592		RP11-693J15.5	2.97803	0.0106053		ARPC5	1.79653	0.00849468
GNAI2	2.22662	0.0016416		IGHA1	2.50496	0.0285312		IGHM	1.58301	0.0274955		PLD4	2.88324	0.00618398		BIN2	2.6314	0.00584021		FCRL5	2.89466	0.0434205		APBB1IP	1.74754	0.00891577
LSP1	2.20147	0.000520674		ARPC1B	2.49392	4.81e-05		PFN1	1.47741	0.0159372		CAT	2.77252	0.000949408		IGLV1-40	2.62657	0.0390366		ANXA6	2.69173	0.028851		SELL	1.74662	0.029194
SH3BGRL	2.16762	0.0011486		SKAP2	2.48286	0.000143589		RALGPS2	1.41027	0.0259969		PRDX2	2.74688	0.00217623		IGLV2-8	2.5925	0.0448353		FCGR2B	2.65212	0.00179381		OSTF1	1.73383	0.029194
SMIM14	2.1545	0.00192092		FCGR2B	2.47416	0.000194578		CYBA	1.40036	0.0158997		IGHV3-15	2.7208	0.0120999		IGHV4-39	2.58086	0.00271132		IGHV4-39	2.62702	0.0113165		PNOC	1.71133	0.00891577
TCL1A	2.11718	0.0056966		EAF2	2.45394	0.00523421		ANAPC16	1.36858	0.0274955		ARPC1B	2.68697	0.000230604		CD27	2.51219	0.00584021		WAS	2.54478	0.00481873		SHKBP1	1.69745	0.0113568
TRAPPC6A	2.04117	0.017462		POLR3GL	2.45058	0.000143589		OAZ1	1.31596	0.0259969		FAM65B	2.67823	0.0017913		ARPC1B	2.4879	0.000238785		PPP1R14A	2.47045	0.0116944		ANAPC16	1.67565	0.00866351
FAM96A	1.94614	0.0150869		IFITM2	2.42242	8.14e-05		GPR183	1.27901	0.023865		SKAP2	2.66908	0.0019212		2023-09-06	2.45605	0.00197568		ETFB	2.3281	0.00335386		TALDO1	1.65728	0.0171906
TSTD1	1.91963	0.00540754		BLNK	2.38186	0.00512293		CD52	1.26308	0.0181556		TSTD1	2.37157	0.000815571		SH3BGRL	2.39627	0.000972522		IGHV3-15	2.3187	0.0215646		CD53	1.64347	0.00866351
TMEM219	1.90943	0.0245502		FCRL2	2.3719	0.00295321		MIF	1.20975	0.023865		IGLV2-11	2.26262	0.024991		IGLV2-23	2.37506	0.0117674		ARPC1B	2.29634	0.00272506		ISG20	1.5741	0.0221596
IGLV3-1	1.90451	0.0302153		AC233755.2	2.35044	0.00492755		GAPDH	1.00661	0.0452863		FAM96A	2.24083	0.00449168		ITGB2-AS1	2.34663	0.00302702		PTPN6	2.29359	0.00440504		HLA-DOB	1.56538	0.0369617
BCAP31	1.87011	0.0239499		IFI27L2	2.33244	0.000699775		TMSB10	1.00017	0.0106565		SMIM14	2.22883	0.00449168		POU2F2	2.34046	0.000923931		TBC1D5	2.2922	0.021341		PRMT1	1.55134	0.029194
VPREB3	1.85355	0.0131733		PLD3	2.3249	0.004475		B2M	0.776599	0.0181556		TBC1D22A	2.20869	0.00158336		SKAP2	2.32036	0.00252804		SKAP2	2.27855	0.0228183		TRAPPC1	1.54049	0.0101502
ITM2C	1.79747	0.0283659		BCL2A1	2.29736	0.0045473		VAMP2	-1.2647	0.0452863		SH3BGRL	2.20623	0.0007719		IGHV1-2	2.30792	0.0245599		SMIM14	2.26046	0.0365464		FAM65B	1.51247	0.0385709
SYTL1	1.77828	0.00710415		PNKD	2.28205	0.00431228		NEIL1	-2.09309	0.0452863		PTPN6	2.17899	0.000460494		CD53	2.28335	0.00118413		IFITM2	2.15794	0.000990824		ATP5H	1.49579	0.0221596
PTPN6	1.73867	0.0165225		COMT	2.27266	0.00775109		ZEB1	-2.27207	0.00584675		ETFB	2.15738	0.00187228		CTB-133G6.1	2.17138	0.0043259		YBX3	2.13842	0.0133263		POLD4	1.49009	0.00927088
DBNL	1.73375	0.0302153		LSP1	2.24579	1.34e-05						PLAC8	2.15103	0.00299886		FAM65B	2.11537	0.00298007		DUT	2.12611	0.0189387		AFF3	1.45989	0.0324434
NDUFA3	1.70947	0.0133985		STX8	2.22684	0.00318174						AIM1	2.13569	0.00279561		ANXA5	2.08498	0.00338385		FAM65B	2.11269	0.00806503		FCMR	1.45914	0.0132415
APBB1IP	1.70678	0.024424		FCRL1	2.2182	8.14e-05						SYTL1	2.13011	0.00773934		TAOK3	2.08367	0.00564962		PRDX2	2.10526	0.0187049		IFITM2	1.44598	0.0153546
PLAC8	1.70397	0.00192092		IGKV1-17	2.214	0.00492755						CAMK2D	2.10781	0.00217623		LYPLAL1	2.0818	0.0208984		TSPO	2.05498	0.0376117		IL2RG	1.42948	0.00891577
CD19	1.68378	0.0113392		CD24	2.21334	0.000588111						FCMR	2.09626	0.00306522		PREX1	2.05712	0.00890243		CAT	1.99634	0.00984108		CTSZ	1.4106	0.0131491
LAMTOR4	1.68028	0.00540754		PRDX2	2.20963	0.00137873						HDAC9	2.09211	0.00321804		ITGB7	2.04979	0.00854102		APBB1IP	1.96711	0.00273078		ITGB7	1.40186	0.0382862
EVL	1.64768	0.00416257		SELL	2.1619	0.00140639						C1orf162	2.07894	0.00306522		SEPW1	2.04231	0.0024846		ECH1	1.96651	0.00926492		ANXA5	1.37507	0.0382862
HLA-DOB	1.61718	0.0195753		RBKS	2.12517	0.00589641						RAC2	2.07151	0.000949408		TRAPPC6A	2.03826	0.0072986		RBCK1	1.95929	0.0213795		VASP	1.37148	0.0323738
BANK1	1.61119	0.00882001		TRAPPC6A	2.11648	0.000527922						ARHGAP17	2.05834	0.00233329		ANAPC16	2.03706	0.00188133		FAM96A	1.94459	0.0116944		SLC25A1	1.35863	0.026359
RNF144B	1.60902	0.0346154		PHB	2.10049	0.000593285						TNFRSF13B	2.04693	0.000949408		ITGB1	2.00222	0.0039729		PSMB9	1.89581	0.00788819		CLIC1	1.35218	0.00866351
CTSZ	1.59895	0.0302153		POU2F2	2.04554	0.000203976						C16orf74	2.01059	0.0104012		CTSZ	1.99286	0.00811364		MRPS34	1.88529	0.0251275		DUT	1.34679	0.0356059
FAM26F	1.59456	0.016442		TSTD1	2.04321	0.000374919						IGHG1	2.01004	0.00416897		IGHV3-48	1.98569	0.0372958		IGHV3-7	1.88021	0.0220806		BANK1	1.34161	0.01235
ADD3	1.56211	0.0384511		BTN3A2	2.01992	0.00768052						KIAA0125	1.99076	0.00182543		CPNE5	1.95738	0.00271132		DRAM2	1.86362	0.0437276		ADD3	1.33451	0.0139505
POLD4	1.54155	0.0111124		KAT2A	2.01333	0.0250531						DECR1	1.97792	0.00393236		DBNL	1.95507	0.0146745		DUSP22	1.85992	0.0185964		SND1	1.32741	0.0362133
TMSB10	1.53443	5.01e-05		FAM65B	1.98785	0.000662854						LSP1	1.96641	0.000119876		ECH1	1.93031	0.0072986		DBNL	1.85653	0.028851		ARPC1B	1.32566	0.00866351
BLOC1S1	1.51469	0.0302153		CD53	1.96475	0.000143589						APBB1IP	1.95659	0.00217623		HDAC1	1.90786	0.00901284		TAOK3	1.80927	0.0221413		CAPG	1.27878	0.00866351
COTL1	1.51259	0.0239499		CD72	1.93349	0.00278411						EVL	1.95498	0.00038461		TBC1D5	1.90463	0.00811364		TRAPPC1	1.7944	0.00273078		PLAC8	1.26995	0.0323738
CYBA	1.50008	0.0011486		SMIM14	1.92583	0.00292391						CTB-133G6.1	1.95212	0.00481547		S100A4	1.90231	0.00118413		PLAC8	1.77737	0.0259297		DBNL	1.26742	0.029194
RNASET2	1.49609	0.00540754		NSMCE1	1.9154	0.00674079						PPP1CA	1.95189	0.000815571		HLA-DOB	1.8706	0.0133473		TNFSF12	1.76902	0.0262259		ANXA2	1.26182	0.0369617
CD52	1.48597	0.0016416		SLC17A9	1.90894	0.00378417						SP110	1.93832	0.0007719		EBI3	1.84371	0.00890243		IMPDH2	1.75943	0.0397795		LAMTOR2	1.24858	0.0488252
NDUFB7	1.46833	0.0349599		RGS16	1.90474	0.03541						ITGB7	1.91077	0.00449168		CD19	1.82903	0.0109826		KIAA0125	1.75308	0.0186834		EVL	1.23999	0.01235
ANAPC16	1.45436	0.0131733		RAC2	1.90365	0.00137873						NCF4	1.88041	0.0007719		TLN1	1.82376	0.00298007		PYCARD	1.75065	0.0356641		PSMC5	1.21439	0.04783
RAC2	1.41833	0.0433607		SH3BGRL	1.8927	0.000527922						IFITM2	1.87842	0.00172037		SHKBP1	1.808	0.0120898		PTOV1	1.75064	0.00984108		UCP2	1.19442	0.0276113
CCDC109B	1.40446	0.0156858		CTSZ	1.87148	0.00114804						PARVG	1.87481	0.00692888		VPS13C	1.80784	0.00298007		IGKV3-11	1.74305	0.0328914		ACAP1	1.18621	0.032706
MSN	1.39142	0.0231204		ECH1	1.87034	0.000709262						HLA-DOB	1.86716	0.00139894		STUB1	1.78111	0.00271132		OSBPL10	1.72737	0.0318535		NDUFS8	1.18457	0.042351
ABRACL	1.37478	0.0452063		OSTF1	1.86937	0.0017464						IMPDH2	1.86622	0.00300709		IL2RG	1.76943	0.00473513		DAD1	1.69298	0.0325693		PSMB10	1.17596	0.0323738
IL2RG	1.37416	0.0131733		BIN2	1.86201	0.000588111						IGHV5-51	1.83505	0.0347844		OAZ1	1.76248	0.000238785		LSP1	1.68434	0.00145041		EMB	1.16932	0.0450174
LY6E	1.37177	0.0302153		S100A4	1.86186	0.000701004						PRKCB	1.83382	0.000154902		RAC2	1.76094	0.00271132		HMGN3	1.67538	0.010923		PSMB9	1.15532	0.0177362
POU2F2	1.3631	0.0302153		FUT8	1.84043	0.00488582						NEDD8	1.83237	0.00102285		IGKV4-1	1.75546	0.0172882		CMTM7	1.66866	0.0116944		HCST	1.14854	0.0261643
FCMR	1.35277	0.0310019		HDAC9	1.82048	0.0105793						TRAPPC6A	1.82765	0.0053157		PIP4K2A	1.75318	0.0212127		C16orf13	1.66751	0.0189387		GSN	1.14031	0.0477067
KRTCAP2	1.34668	0.0253668		AP1G2	1.82044	0.00318174						TRAPPC1	1.82597	0.0007719		KIAA0125	1.68948	0.00399284		RAC2	1.66246	0.00335386		RAC2	1.13861	0.00866351
ATRX	1.32516	0.0313508		LAT2	1.81826	0.00268852						CSGALNACT1	1.81797	0.00396058		DOCK8	1.6885	0.0225594		TALDO1	1.66123	0.0313297		FAM96A	1.13449	0.0450174
PPP1CA	1.32243	0.0478863		VASP	1.8174	0.00686843						ACYP2	1.81523	0.00692888		LSP1	1.68436	0.000807461		TNFRSF13B	1.66036	0.0218536		S100A4	1.11578	0.0433049
DUSP2	1.32145	0.0478863		NCF4	1.79227	0.00137873						POU2F2	1.81028	0.00148852		PLAC8	1.65291	0.00943016		FCMR	1.65531	0.0318392		CD19	1.1088	0.0139505
SNRPN	1.31637	0.0246518		IGHV4-39	1.78468	0.0002776						FAM129C	1.79974	0.00084286		SSBP4	1.64593	0.00362834		SIGLEC10	1.65518	0.0417499		WAS	1.1011	0.0229556
CD53	1.30764	0.024424		ITGAE	1.78289	0.00181667						AFF3	1.79791	0.0007719		IFI27L2	1.63622	0.0119369		TSTD1	1.63917	0.0105586		GNG7	1.08935	0.029194
OAZ1	1.2994	0.0252691		ZMAT1	1.7801	0.00597449						FCRL2	1.79349	0.00586105		EVL	1.63372	0.0043259		2023-09-06	1.63152	0.00335386		TPI1	1.08457	0.0308816
TAF15	1.29556	0.0310019		NDUFA3	1.76579	0.000447207						TMEM230	1.79122	0.00158336		POLD4	1.63282	0.00197568		GMFG	1.61238	0.00335386		TMSB4X	1.05483	0.00548636
TBCA	1.29384	0.0131733		IGKV1-9	1.75416	0.0419642						TRAF3IP3	1.77724	0.00318117		STRBP	1.61875	0.0230247		AFF3	1.60334	0.0155901		CAPZB	1.04455	0.018591
CAMK2D	1.28862	0.0433607		KIAA0125	1.73498	0.00384952						CLECL1	1.76696	0.00187228		DUT	1.61497	0.0103449		FAM26F	1.58931	0.0341353		2023-09-06	1.04055	0.021344
UTRN	1.28822	0.0302153		TMEM230	1.73487	0.00313855						SYK	1.76335	0.0007719		FCHSD2	1.61402	0.021667		GRN	1.5841	0.0116944		MYH9	1.04035	0.0456076
RBKS	1.2866	0.0335955		VPREB3	1.72431	0.00220999						OSBPL10	1.75387	0.00299886		ITGB2	1.61401	0.021667		NAA38	1.58377	0.00926492		RNF213	1.02978	0.0498895
FAM129C	1.28173	0.0179772		LAMTOR4	1.71827	8.14e-05						BANK1	1.74204	0.000230604		HLA-F	1.60876	0.00241967		FLOT2	1.57661	0.0434092		SOD1	1.01695	0.029194
RALGPS2	1.26891	0.0133985		GNAI2	1.7122	0.0003439						NBPF14	1.74204	0.00449168		TRBC2	1.60077	0.00797997		LY86	1.57308	0.0155901		S100A6	1.01638	0.0308816
TNRC6B	1.25477	0.0230902		CCDC109B	1.68268	0.000380315						GNAI2	1.7384	0.000665819		TRAPPC1	1.5774	0.00399284		SMC6	1.56164	0.0434205		CD27	1.0162	0.0477067
DDX18	1.24171	0.0302153		CAT	1.67827	0.00549645						DUSP22	1.72829	0.00223658		MAP4K1	1.56571	0.016713		ANAPC16	1.56105	0.0128531		RNASET2	1.01329	0.0128094
CMTM7	1.24164	0.0433607		GALT	1.6778	0.00886671						POU2AF1	1.72547	0.00968038		DUSP22	1.5434	0.0230007		RASGRP1	1.54091	0.0328914		OAZ1	1.01104	0.00866351
TRAPPC1	1.24013	0.024424		TCL1A	1.67233	0.000329508						CD19	1.72074	0.00148852		GMFG	1.53881	0.0015034		CD53	1.52918	0.00732921		EID1	1.00498	0.0362133
HCLS1	1.21048	0.0200066		FIBP	1.66963	0.00292391						C17orf62	1.71611	0.00775694		OLA1	1.52185	0.013427		IGLC3	1.5268	0.0397795		RALGPS2	1.00164	0.0357309
PKM	1.19922	0.0278599		PEG10	1.66666	0.0057839						CD79B	1.70575	0.0155914		CYBB	1.51486	0.013427		ITGB2	1.51882	0.0313297		GNB2	0.976817	0.0461326
CNN2	1.17655	0.0200066		IGFLR1	1.6623	0.00428579						ABHD17A	1.70349	0.00182543		GNAI2	1.51411	0.00298007		PHKB	1.5053	0.0341353		NCF4	0.970672	0.0462452
VPS13C	1.14109	0.0302153		TMEM205	1.64878	0.0109756						IGKV3-15	1.69549	0.0377947		RP5-887A10.1	1.51267	0.0390366		RAB11B	1.50079	0.0342986		MYL12A	0.959179	0.012538
CD81	1.13928	0.0113392		HLA-DOB	1.64702	0.00139424						IGLC2	1.69307	0.0444775		CCDC109B	1.50036	0.00360456		ACAP1	1.48941	0.0374275		CAP1	0.954333	0.0423835
YBX3	1.135	0.0433607		C20orf27	1.64673	0.0110421						BIN1	1.6648	0.00709236		VASP	1.49524	0.0261329		FCRL2	1.4747	0.0251275		TKT	0.942297	0.0288653
CORO1A	1.13019	0.024424		TNFSF12	1.64223	0.00388537						BCAS4	1.65755	0.00949475		SRM	1.49331	0.0122692		PSMC5	1.46945	0.0313297		PRR13	0.918944	0.018157
TLN1	1.12893	0.0409713		ITPA	1.63855	0.00257785						CARD16	1.65551	0.0100023		MAP2K2	1.49222	0.00226756		IGLC2	1.46143	0.0436623		GMFG	0.900416	0.0407785
GPSM3	1.12832	0.0246518		PLAC8	1.63635	0.00103649						RALGPS2	1.65337	0.000230604		SH3BP5	1.48931	0.0154226		ECI1	1.45536	0.0348151		OSER1	0.89566	0.0291312
PRR7	1.11357	0.0433607		DUSP22	1.63061	0.00085502						CD53	1.64548	0.00738528		ABHD17A	1.48164	0.0104024		ISG20	1.4552	0.0328914		CYBA	0.876044	0.00866351
ARHGEF1	1.10991	0.0302153		IGLV3-19	1.62868	0.00208427						TMSB10	1.6413	0.000119876		PSMB10	1.48133	0.00601523		BANK1	1.44432	0.00651383		CCDC85B	0.862832	0.0491993
PRKCB	1.05911	0.0347736		MAPKAP1	1.6187	0.00597449						TMEM160	1.62931	0.00449168		NAA10	1.48004	0.0246722		SHKBP1	1.44325	0.0187049		GNAI2	0.844551	0.0382862
ISG20	1.05868	0.0131733		DEF6	1.61344	0.0019075						FCHSD2	1.61829	0.00178336		ISG20	1.47926	0.0128954		TRBC2	1.41156	0.0187049		CTSS	0.843206	0.0320245
SNRPD3	1.05102	0.0471676		DPEP2	1.60844	0.00233822						OAZ1	1.61427	0.00038461		IFI16	1.44393	0.0370819		PREX1	1.4053	0.024601		ACTB	0.832153	0.00849468
PFN1	1.04167	0.0231204		C1orf162	1.6016	0.00278411						ATM	1.6109	0.00217623		TSTD1	1.43885	0.0109826		SH3BGRL	1.40241	0.0207325		CD52	0.829649	0.0189674
GMFG	1.02667	0.0250675		HMGN3	1.59988	0.00189481						CYBB	1.60876	0.00272518		LAMTOR4	1.42955	0.00803117		TLN1	1.39652	0.00651383		ATP5G3	0.827825	0.0221596
FIS1	1.01877	0.0466651		PIK3AP1	1.5973	0.00752581						IGFLR1	1.60566	0.00474214		TRAF3IP3	1.42915	0.0433686		RALGPS2	1.38642	0.00651383		CSK	0.820371	0.0495937
RASGRP2	0.996071	0.0252691		AKR7A2	1.59685	0.00710798						PAX5	1.59798	0.00484036		VPREB3	1.42563	0.00638042		TXN	1.38387	0.0169987		ADK	0.816565	0.0490343
CUTA	0.963076	0.0302153		ITGB2	1.5934	0.00103649						MZB1	1.59495	0.0071541		PTPN6	1.4201	0.0162041		CTSZ	1.38178	0.0105586		PPP1CA	0.787018	0.0313192
SERF2	0.9522	0.0105953		IGF2R	1.58907	0.010923						DUT	1.57856	0.0234155		NEDD8	1.41992	0.0038645		CUTA	1.36368	0.00776358		CORO1A	0.757309	0.01235
GADD45B	0.927301	0.0471676		GAPT	1.58537	0.011431						SPTBN1	1.5733	0.0167507		HPS1	1.41584	0.02158		CYBA	1.36175	0.000990824		ARHGDIB	0.752639	0.0182232
SOD1	0.901701	0.0425851		TMEM160	1.57787	0.00516631						JCHAIN	1.5731	0.0207951		SYTL1	1.40696	0.0043259		IGHM	1.34581	0.00458753		USMG5	0.739023	0.0498895
ACTG1	0.892692	0.0367881		TMEM256-PLSCR3	1.57257	0.0162314						UPF3A	1.57121	0.0218483		TMEM230	1.39553	0.0368292		LAMTOR1	1.33868	0.033065		HLA-DQA1	0.693315	0.0369617
LTB	0.872875	0.0313508		SNRNP25	1.56832	0.012218						TPD52	1.56818	0.00396058		BCAS4	1.39017	0.0112674		SIGIRR	1.33457	0.0392844		LTB	0.681818	0.0229556
HLA-DPA1	0.854149	0.0166141		CMTM7	1.5659	0.00265835						IQGAP2	1.56528	0.0101116		GLIPR1	1.37969	0.0390366		ADD3	1.33282	0.0313297		GGNBP2	-0.663679	0.0369617
PSME1	0.833023	0.0409713		ABRACL	1.55602	0.00837517						IGKV4-1	1.56169	0.00674913		NDUFA3	1.37878	0.00890243		CD19	1.33188	0.0261961		DAZAP2	-0.665273	0.0450174
TMSB4X	0.823247	0.0131733		BCAS4	1.55027	0.00694358						ACAP1	1.56056	0.00217623		PPP1CA	1.3735	0.0112674		RNF213	1.32744	0.0160235		LINC-PINT	-0.772975	0.0423972
HLA-DQA1	0.802325	0.0246518		DBNL	1.54953	0.00117819						TNFSF12	1.55478	0.0159899		BCL2A1	1.37177	0.0325269		TBC1D10C	1.32686	0.039939		WTAP	-0.78306	0.0431049
JUNB	0.765421	0.0378776		IGHV1-18	1.54927	0.0128358						SLC25A39	1.55212	0.00843337		AFF3	1.34844	0.00803117		PNOC	1.32608	0.0341353		EPC1	-0.788432	0.0450174
ACTB	0.751877	0.024424		BSG	1.53586	0.00435812						ISG20	1.55098	0.0007719		TSPO	1.34702	0.0184574		LAMTOR4	1.32339	0.0221413		ARID5A	-0.79117	0.0462452
IER2	0.743439	0.0252691		APBB1IP	1.52243	0.00137873						PREX1	1.55054	0.00308645		MYH9	1.34594	0.0493546		POLD4	1.31263	0.0104107		TRAF4	-0.796469	0.0477067
HLA-DRA	0.71666	0.00882001		IGHV3-43	1.51277	0.00431228						LAMTOR4	1.52093	0.00308645		TPI1	1.33308	0.0225594		GPSM3	1.30031	0.010923		ASXL1	-0.817073	0.0281124
SAR1A	-0.873286	0.0478863		RNASEH2C	1.50948	0.00628851						UTRN	1.51744	0.0045889		BANK1	1.32505	0.0015034		MAP4K1	1.29961	0.0203106		PRPF4B	-0.82472	0.0161741
CCDC93	-0.919035	0.0426823		BIN1	1.49984	0.00160807						HCLS1	1.49051	0.0007719		UQCRC1	1.31826	0.0245599		AP2M1	1.29527	0.0288358		TMED10	-0.865058	0.039926
PRPF40A	-0.947614	0.0316723		C17orf62	1.49907	0.00460101						PGLS	1.48729	0.00158336		CD52	1.3148	0.00475748		IL2RG	1.29106	0.0132238		MAP3K1	-0.86826	0.0450174
GORASP2	-0.975135	0.0469895		ITGB2-AS1	1.49579	0.0180185						ANAPC16	1.48444	0.00308645		TNFRSF13B	1.31291	0.0245599		VPS13C	1.24828	0.0341353		EIF1B	-0.869922	0.0177362
IST1	-0.993412	0.024424		FDPS	1.49221	0.012318						BAX	1.47088	0.00254454		BSG	1.3129	0.0202469		IFT57	1.24751	0.0147477		CUL3	-0.891006	0.0291312
CHPT1	-1.01075	0.0452063		HDAC1	1.4921	0.0132021						IGKV2-30	1.47043	0.029837		HCST	1.30724	0.0229002		ATPIF1	1.24371	0.0434205		YWHAE	-0.893087	0.0382862
TRABD	-1.01882	0.0313508		PTPN6	1.48931	0.00315376						PHKB	1.46382	0.0101116		EPB41	1.3057	0.0127211		FKBP1A	1.2285	0.0384902		PRPF40A	-0.898881	0.029194
SYNGR2	-1.02325	0.0113392		P2RX1	1.4825	0.0429602						TALDO1	1.46373	0.036619		CYBA	1.29297	0.000465476		NDUFB7	1.22491	0.0215646		SERINC1	-0.902325	0.0456076
PDCD4	-1.04296	0.0253668		TALDO1	1.48208	0.0128676						RP11-325F22.2	1.46168	0.00939387		TMSB10	1.29057	0.00122628		ITGB7	1.22353	0.0436623		SASH3	-0.90281	0.029194
ANKRD11	-1.05856	0.0302153		IGLV6-57	1.47857	0.00597449						BLNK	1.46145	0.0157936		RNF213	1.28616	0.0115108		CD52	1.22347	0.00651383		LSM14A	-0.922618	0.0276113
TNRC6A	-1.09284	0.0195753		MAP4	1.47503	0.00299935						NME4	1.45662	0.0274077		FKBP1A	1.27889	0.0208984		HCLS1	1.22215	0.0116944		RBM33	-0.940866	0.0450174
PSMA1	-1.10709	0.0388824		C1orf123	1.47301	0.027798						SP140L	1.45557	0.00614526		FLNA	1.27092	0.0246722		POLR2E	1.22004	0.0317859		EPB41L4A-AS1	-0.946632	0.0491993
ABCG1	-1.19909	0.0302153		RILPL2	1.4716	0.0260102						FIBP	1.4539	0.0219111		HCLS1	1.26736	0.00473656		POU2F2	1.21748	0.0125514		KMT2A	-0.955046	0.029194
PPP4R2	-1.24183	0.0113392		CD19	1.46511	0.00103649						FGD3	1.44795	0.0239212		RNASET2	1.24159	0.00271132		OAZ1	1.21137	0.00273078		ZCCHC11	-0.961266	0.039926
QRICH1	-1.24463	0.0406067		ARHGAP17	1.45835	0.0109756						CYBA	1.44477	0.000408786		NAA38	1.23133	0.0305094		CSGALNACT1	1.20067	0.0397795		RTF1	-0.99421	0.0193043
CIB1	-1.25407	0.0248997		ADD3	1.45625	0.00493062						SMC6	1.44063	0.00449168		SMIM14	1.21823	0.0310046		GNAI2	1.19431	0.0177869		SEC62	-0.995851	0.0320245
ZEB1	-1.27851	0.0165225		TRAPPC1	1.45371	0.0017411						DRAM2	1.43993	0.0235763		HMGN3	1.21633	0.0151362		GDI2	1.18804	0.0294354		TMEM156	-0.99764	0.0134559
CDK11A	-1.3251	0.0415744		ARHGAP24	1.45277	0.00492755						TBC1D9	1.43034	0.00764843		TMEM156	1.21467	0.0488747		NDUFB10	1.18019	0.0313297		DDIT3	-1.08233	0.0498895
NUDC	-1.33596	0.0113392		BANK1	1.44907	0.0002776						LY86	1.4256	0.00771977		ANKRD44	1.2096	0.00803117		ABHD17A	1.17562	0.0464848		RGS2	-1.10809	0.0320245
MRPL22	-1.33787	0.024424		IGHV5-51	1.44133	0.0144235						DHPS	1.42518	0.0232562		MTSS1	1.19927	0.015502		CAPG	1.17314	0.028851		PDCD4	-1.1192	0.0332341
FIP1L1	-1.33977	0.0248997		NUDT1	1.43931	0.0155426						VPS13C	1.42373	0.00254454		SLC25A39	1.19161	0.0300758		TKT	1.16651	0.0207325		SAMSN1	-1.124	0.039926
VOPP1	-1.5742	0.0302153		CYB5A	1.43871	0.0454984						FAM26F	1.41888	0.00985086		LAT2	1.18379	0.0448353		CSK	1.14064	0.0392282		RNF145	-1.13274	0.00866351
GNPTAB	-1.60284	0.0131733		DUSP2	1.43473	0.0316722						APOA1BP	1.40957	0.00692888		APOA1BP	1.18261	0.0222431		GPX1	1.13832	0.0215646		USP3	-1.13328	0.0139505
NEIL1	-1.6858	0.00130157		ORAI3	1.43456	0.00690921						HPS1	1.40707	0.00985086		NDUFA11	1.18139	0.0222431		ARHGDIB	1.13708	0.00272506		SNHG9	-1.13555	0.0177362
				C16orf13	1.43386	0.00366289						NDUFA3	1.391	0.00148852		ACAP1	1.18069	0.0208488		AURKAIP1	1.134	0.0247285		GNA13	-1.15056	0.0248595
				LHPP	1.43248	0.0265153						PSMB9	1.38774	0.01235		KYNU	1.17607	0.0267179		TUFM	1.10514	0.0483042		DDX24	-1.15182	0.00866351
				NEDD8	1.42975	0.00384952						CTSZ	1.38658	0.00299886		RALGPS2	1.16856	0.021667		RNASET2	1.10315	0.00651383		SNHG15	-1.156	0.0158736
				FAM96A	1.42605	0.0044972						MYO1G	1.37949	0.0234155		CTSH	1.16162	0.0304878		TMSB10	1.10312	0.00651383		UNC119	-1.16666	0.032706
				CYBA	1.42595	8.14e-05						IGHV3-23	1.37744	0.0253352		PRKCB	1.14154	0.00634809		PPP1CA	1.10258	0.0218536		BRI3	-1.1714	0.0193043
				SHKBP1	1.42154	0.00391977						TLN1	1.37686	0.0073642		NCF1	1.1412	0.0275347		ATP5H	1.09681	0.0203106		CNOT1	-1.18091	0.00910901
				SEPW1	1.41513	0.00470215						NDUFB7	1.37513	0.0155914		RHBDF2	1.13287	0.0219774		NCF4	1.09181	0.0298493		2023-03-06	-1.20925	0.029194
				LRP10	1.41235	0.00431228						HMGN3	1.37512	0.0157936		SSU72	1.11888	0.0246722		GTF3A	1.05927	0.0125514		WBSCR22	-1.21673	0.0225838
				RP3-395M20.12	1.40943	0.0146963						GLO1	1.35725	0.0309792		MYL12A	1.11164	0.00890243		CNN2	1.05777	0.0464848		FAM102A	-1.25917	0.029194
				CNN2	1.40903	0.0110465						TMEM134	1.35653	0.0154269		NCF4	1.10925	0.0273441		TMSB4X	1.04145	0.00179381		H1FX	-1.31767	0.0442263
				LST1	1.40751	0.00898291						LMAN2	1.35486	0.0100234		CAPG	1.10033	0.0245599		SYK	1.01194	0.0226018		OTULIN	-1.35144	0.0102783
				SNX22	1.3984	0.00812569						MAML2	1.35306	0.0123359		ARHGDIB	1.09099	0.00226756		PARP1	1.00184	0.045777		ARPP19	-1.38325	0.0311232
				BTK	1.39756	0.0128358						CD52	1.34957	0.00616346		NDUFB10	1.08568	0.0151362		S100A4	1.00109	0.0436623		HNRNPH3	-1.40173	0.00866351
				POP5	1.39718	0.00923965						CAPG	1.34947	0.0186846		TMSB4X	1.0688	0.0015034		CD79B	0.983549	0.0347383		PSMD12	-1.45362	0.01235
				TRAF3IP3	1.39634	0.00523421						ITGB1	1.34491	0.0222601		COTL1	1.05458	0.0206826		POLR2L	0.981239	0.0303574
				NBPF14	1.39271	0.0258092						POLD4	1.34022	0.00396058		ADD3	1.05331	0.0448596		PRKCB	0.980187	0.0173796
				IGLV2-23	1.39111	0.0262913						FXYD1	1.32663	0.0347324		PIM2	1.04186	0.0152396		CORO1A	0.977741	0.0124477
				YBEY	1.39104	0.0155426						ALOX5AP	1.32234	0.0355688		ACTG1	1.03847	0.0335576		HLA-DPA1	0.88603	0.00335386
				ANAPC16	1.38999	0.000527922						HLA-F	1.32183	0.0060922		DDX17	1.02331	0.0112674		TPI1	0.871944	0.039939
				SNX10	1.38859	0.00431228						SHKBP1	1.31661	0.0130458		APBB1IP	1.02251	0.0499669		HLA-DQA1	0.868628	0.00925613
				SYK	1.38543	0.00228372						ANXA5	1.31458	0.043019		HLA-DPA1	1.01874	0.000673176		LCP1	0.837556	0.028851
				NEDD9	1.38479	0.0116459						CD24	1.31255	0.0203487		ACP5	1.01205	0.0390366		ARPC3	0.819787	0.00971861
				TSPO	1.38422	0.00137873						ITM2C	1.31066	0.0310748		CNN2	1.00256	0.0184572		CAPZB	0.81902	0.0303574
				POLD4	1.38188	0.000588111						CHD9	1.3089	0.00687278		C16orf13	1.0022	0.0429473		SH3BGRL3	0.800816	0.0106053
				MZB1	1.37927	0.00812569						PHPT1	1.30278	0.0214929		CDK5RAP3	0.999755	0.0428138		APRT	0.792365	0.0313297
				TLN1	1.37792	0.000573735						GPI	1.29389	0.00434768		MYCBP2	0.999118	0.0118779		MYL6	0.753137	0.0173796
				RALGPS2	1.37398	0.00189481						TBC1D10C	1.28963	0.0101116		POLR2E	0.996501	0.0499669		PFN1	0.712497	0.00651383
				OSBPL10	1.37123	0.0302807						IGHM	1.2879	0.00421687		ANXA11	0.993973	0.0219774		LTB	0.706175	0.0354738
				IMPDH2	1.37087	0.0160485						KRTCAP2	1.28329	0.00449168		TUFM	0.992341	0.0343431		SERF2	0.678353	0.0325693
				PPP1CA	1.36949	0.00492755						RCSD1	1.27473	0.0105223		NDUFB7	0.982202	0.0372958		AES	0.661134	0.0298491
				TMSB10	1.36861	8.14e-05						SNX10	1.27356	0.0146623		CORO1A	0.979494	0.00764641		FAM133B	-0.672028	0.0482236
				PSENEN	1.36513	0.0149018						PRDX5	1.27099	0.00484036		CUTA	0.961912	0.00803117		SNHG8	-0.679607	0.0453895
				TPI1	1.35973	0.00492755						RPS6KA5	1.27029	0.031148		CD81	0.958389	0.0076694		KMT2E	-0.689536	0.0456089
				PLPP5	1.35965	0.00220999						AP2M1	1.26607	0.0165715		CAPZB	0.937703	0.0119696		EZR	-0.699856	0.0261384
				FERMT3	1.35366	0.0408316						CFLAR	1.25885	0.0490945		SEL1L3	0.927417	0.0487533		SRRM1	-0.72013	0.029258
				FLOT2	1.34122	0.00924008						CELF2	1.25716	0.00608164		HLA-DQA1	0.915173	0.00365347		PTGES3	-0.726237	0.0434205
				FCHSD2	1.34072	0.00278411						PPP3CA	1.25694	0.0159899		CLIC1	0.912837	0.0344052		STRAP	-0.729533	0.0271978
				PIP5K1B	1.33878	0.0394311						ZBP1	1.25324	0.0401693		NDUFB2	0.90873	0.0191669		FNBP1	-0.729673	0.0436623
				IGHV1-2	1.33122	0.034091						ADD3	1.2444	0.00836351		PRDX5	0.897449	0.0390366		YY1	-0.730348	0.0456089
				WASF2	1.32423	0.0020293						ARHGAP24	1.2391	0.00450913		GPSM3	0.891738	0.0290859		ILF2	-0.736152	0.0325693
				MDFIC	1.32364	0.0250531						TMEM147	1.22252	0.0138754		PDLIM1	0.890312	0.0390366		STK17A	-0.784305	0.0313297
				ABHD17A	1.32175	0.00378417						GMFG	1.22153	0.00217623		LUC7L3	0.87463	0.0497205		EIF1B	-0.78933	0.0215646
				CYBB	1.32171	0.0131375						NFYC	1.22072	0.0357473		RASGRP2	0.856975	0.0309166		HNRNPD	-0.811342	0.0251275
				IGHV4-34	1.32147	0.0190346						TAOK3	1.22053	0.0101116		WASF2	0.856909	0.0246722		ISCU	-0.821724	0.0160235
				EVL	1.31872	0.0019075						DOCK8	1.21311	0.0232233		GPX1	0.855883	0.0351358		MAPK8IP3	-0.827545	0.0436623
				ATG16L2	1.31499	0.0214337						PARP1	1.21096	0.0100023		IFT57	0.847584	0.0420995		UBE2N	-0.829239	0.0313297
				FAM26F	1.31396	0.00346123						BCL7C	1.20477	0.00939387		DDOST	0.841193	0.0297086		SRSF10	-0.830084	0.0215646
				COTL1	1.31341	0.0178729						SSBP4	1.20352	0.0105223		SNRPA	0.838951	0.0470066		APH1A	-0.831988	0.0218399
				PCMTD2	1.31286	0.0150396						POLR2E	1.20217	0.0335047		B2M	0.835179	0.000238785		CEBPZ	-0.845319	0.0298491
				NDUFB7	1.3127	0.00325239						2023-09-06	1.20049	0.00217623		SH3BGRL3	0.818591	0.00426765		RELB	-0.8509	0.0392282
				GRN	1.31027	0.0156833						CMTM7	1.19836	0.00985086		MS4A1	0.808789	0.0246722		DERL1	-0.858419	0.0342905
				SPG21	1.30613	0.00470215						GSAP	1.19537	0.0214929		COX6B1	0.808145	0.0299689		SNRPA1	-0.891207	0.0218399
				STRA13	1.2933	0.0147346						CD72	1.19104	0.0278733		LY6E	0.790703	0.0370819		2023-09-07	-0.891576	0.0326063
				FAM49A	1.29089	0.0187671						TNRC6B	1.18795	0.0167507		SERF2	0.788184	0.0104024		CCT2	-0.916777	0.046315
				FLI1	1.28584	0.0149077						MPG	1.18574	0.0166171		ACTB	0.777795	0.00298007		HNRNPH3	-0.919464	0.0329604
				CCS	1.28561	0.0498443						UBL7	1.17811	0.0357473		LCP1	0.757804	0.0335576		FAM3C	-0.92382	0.0270889
				GMFG	1.28424	0.00111796						NDUFS7	1.177	0.0069986		S100A6	0.739165	0.0246722		CHD2	-0.924836	0.0215646
				SCPEP1	1.27925	0.0214337						OS9	1.17288	0.0328656		HNRNPA2B1	0.703305	0.0195414		RASSF2	-0.930795	0.0381113
				2023-03-01	1.2788	0.0110421						NCF1	1.16054	0.0118548		PFN1	0.684307	0.0385413		PPP4R3A	-0.933497	0.0303574
				LY6E	1.27597	0.00523421						RBL2	1.15785	0.0441682		ARPC3	0.66469	0.0289583		EP300	-0.934153	0.0226018
				DECR1	1.27259	0.020925						PNOC	1.15399	0.0249165		ATP5D	0.664296	0.0499669		ZNF326	-0.942524	0.0436623
				APOA1BP	1.26204	0.00624827						PLEK	1.15084	0.0324397		GAPDH	0.650219	0.0168481		NGRN	-0.942579	0.0458559
				NCR3	1.2611	0.0417705						NAA38	1.14876	0.00608164		PRPF40A	-0.6638	0.0402415		MECP2	-0.945602	0.0250871
				ZDHHC21	1.26005	0.0363259						SEPW1	1.14875	0.0259441		BRI3	-0.665378	0.0470066		BEX2	-0.946196	0.0416714
				CYB561A3	1.25268	0.00488582						PTOV1	1.14868	0.0234472		NOL7	-0.677361	0.0350279		NR1H2	-0.948957	0.0148082
				OAZ1	1.24856	0.00188607						VPREB3	1.14805	0.0184151		ISCU	-0.681172	0.021667		PHF1	-0.962216	0.0261384
				ZFAND5	1.24131	0.03541						MGAT5	1.14796	0.034781		STK17A	-0.723294	0.0344052		RNF114	-0.966666	0.045777
				DPM3	1.23961	0.00904575						LAMTOR1	1.14478	0.00692888		EIF1B	-0.739488	0.0132193		ARID5A	-0.967868	0.0313297
				SIPA1L3	1.23692	0.0160485						PKN1	1.14208	0.048662		ABCF1	-0.748381	0.0372958		BRI3	-0.972781	0.038136
				CARD16	1.23648	0.0414962						ZBTB20	1.14101	0.0152636		BEX2	-0.763668	0.0499669		PSMD6	-0.975666	0.0172413
				MGST3	1.22809	0.0431468						BSG	1.13792	0.0401693		ANKRD11	-0.766824	0.0499669		RABGGTB	-0.98456	0.0479952
				MGMT	1.22408	0.0245679						MS4A1	1.13623	0.000791767		DDX39A	-0.778953	0.0255578		RPP21	-0.995437	0.0327765
				MAP2K2	1.22214	0.00418047						RP11-693J15.5	1.13373	0.0347324		MATR3.1	-0.78236	0.0290859		2023-03-06	-1.00931	0.0381113
				DHPS	1.21891	0.00825713						SND1	1.13151	0.0312145		HIF1A	-0.784948	0.0234057		ZCCHC10	-1.01003	0.0419621
				2023-09-06	1.21763	0.00312083						MYCBP2	1.1294	0.00396058		PRKRA	-0.797928	0.0499669		NUDC	-1.01136	0.0298491
				ALDH16A1	1.21709	0.0122303						PSIP1	1.12845	0.0131821		KRAS	-0.79843	0.0499669		XRCC5	-1.02731	0.0161753
				TSPAN13	1.21289	0.00435812						SH3BGRL3	1.12739	0.000949408		STRAP	-0.816867	0.0304878		MXD4	-1.02747	0.0425497
				ETFB	1.21266	0.005755						POLE4	1.12281	0.0456877		CNIH1	-0.817803	0.0331683		IDS	-1.02874	0.00632621
				IGLV3-25	1.21142	0.028625						HPCAL1	1.12125	0.0409258		PCGF5	-0.82348	0.0493546		CCNY	-1.03547	0.0434205
				PNOC	1.20048	0.0155438						ITGB2	1.12113	0.022305		METAP2	-0.83181	0.041712		CYLD	-1.03993	0.0456089
				SGMS1	1.19756	0.0472777						GPX1	1.12005	0.00275464		HNRNPH3	-0.832643	0.0147096		DHX15	-1.08239	0.0326063
				IGLV3-21	1.19014	0.00114657						S100A4	1.11163	0.0119465		SNHG15	-0.843516	0.04804		CNOT1	-1.11146	0.00792374
				FGD3	1.18824	0.0224937						CDC42SE1	1.11142	0.0237931		CYLD	-0.844181	0.013427		KRAS	-1.11917	0.0215646
				ADSL	1.1867	0.0268629						PLEKHJ1	1.10881	0.0317486		MED19	-0.857739	0.0499669		KIAA0226L	-1.12377	0.03844
				SSBP4	1.18036	0.0250109						WASF2	1.10255	0.0124861		PRPF31	-0.858902	0.0497205		ABCG1	-1.12842	0.0377298
				PTK2B	1.17879	0.0258092						PTBP3	1.10076	0.0233352		RABGGTB	-0.867163	0.0225594		SNRNP40	-1.12917	0.0215646
				TPD52	1.17654	0.00523637						FLNA	1.09826	0.0165715		POLR1C	-0.878116	0.0372958		COMMD2	-1.14813	0.0303574
				BCL7C	1.17611	0.00831486						TRBC2	1.09801	0.0149561		PDCD4	-0.879928	0.0151362		SYNGR2	-1.15154	0.00651383
				MPRIP	1.17582	0.0496224						C19orf60	1.08927	0.0159899		SDHB	-0.880404	0.0267179		PRKRA	-1.15871	0.0434205
				PARVB	1.1746	0.0353319						GPSM3	1.0816	0.00396058		RNF220	-0.889994	0.0499669		SASH3	-1.17164	0.0173796
				PEPD	1.17364	0.0472777						EID1	1.07655	0.0100023		PPP6C	-0.891496	0.0411591		EPB41L4A-AS1	-1.17547	0.0133263
				CAPG	1.16996	0.0472609						SNRPN	1.07246	0.00692888		TSPAN33	-0.901719	0.0385413		MEX3C	-1.2004	0.0313297
				NME4	1.1643	0.0439667						WAS	1.07246	0.0191403		ZNF593	-0.91223	0.0310046		SPOCK2	-1.2134	0.0125514
				AP2M1	1.16306	0.00837517						TKT	1.06913	0.0258731		EPB41L4A-AS1	-0.928867	0.0222431		RBPJ	-1.23007	0.0251275
				CXorf40A	1.1614	0.0397263						IRF7	1.06785	0.0347324		ARPP19	-0.941704	0.0112674		RAE1	-1.23768	0.0305892
				DRAM2	1.15902	0.015548						ARHGDIB	1.06581	0.00182543		PRKD3	-0.943414	0.0369183		RARA	-1.2382	0.00651383
				RNASET2	1.15816	0.00160495						ATP5G1	1.06262	0.0138754		TCERG1	-0.958382	0.0295224		KIF2A	-1.26915	0.0125514
				HLA-DOA	1.15746	0.0414962						CORO1A	1.05681	0.00254454		LYSMD2	-0.964938	0.0344052		TFG	-1.28294	0.0313297
				CD52	1.15695	0.00384952						TMBIM4	1.05517	0.021663		SYNGR2	-0.989504	0.0038645		RPF1	-1.31471	0.028851
				ARHGAP30	1.15334	0.0310967						VASP	1.05322	0.0309792		CDS2	-0.990818	0.0444752		TRABD	-1.32089	0.00651383
				FKBP1A	1.15225	0.00380551						WNK1	1.0476	0.0249165		POLE3	-1.00496	0.0246722		TCERG1	-1.32818	0.0124477
				HLA-F	1.15206	0.00517701						IGHV3-48	1.04512	0.0149433		ADIPOR1	-1.01252	0.0185933		GET4	-1.33788	0.0120974
				PKIG	1.15061	0.00752581						IL2RG	1.04346	0.00939124		SMIM12	-1.02082	0.0390366		CCDC93	-1.35923	0.00651383
				C19orf60	1.14573	0.00523421						SRM	1.04211	0.0162777		GET4	-1.02858	0.0225594		NFKB2	-1.36034	0.0172413
				NDUFB2	1.14455	0.00527058						CCDC109B	1.03569	0.0093315		AKAP2	-1.04293	0.0369183		PPP4R2	-1.43547	0.00550306
				ICAM1	1.14312	0.0490517						LMAN1	1.03265	0.0365411		GTPBP4	-1.05007	0.0310046		UBE2A	-1.4664	0.00335386
				ZNF428	1.14274	0.0284033						ARHGAP15	1.02987	0.0235325		SMAD3	-1.05086	0.049895		WDFY1	-1.47912	0.0207325
				HEXDC	1.14135	0.0363259						ACADVL	1.01868	0.0309792		OSBPL8	-1.05568	0.0470066		CHPT1	-1.56349	0.00335386
				OS9	1.13635	0.021272						NDUFA2	1.01108	0.0297246		PPIL4	-1.06479	0.0086767		IP6K1	-1.62451	0.00971861
				MPG	1.13337	0.0305487						TPI1	1.00925	0.0334128		RTCB	-1.06901	0.0218629		PPFIBP2	-1.63807	0.0392844
				CTDSP1	1.12857	0.0457045						GTF3A	1.00822	0.0222594		RNF103	-1.07717	0.0325269		TESC	-1.76398	0.0160235
				BAX	1.12856	0.0050697						CD27	1.00121	0.0284521		UBR5	-1.08214	0.0385413		FOXK1	-1.86655	0.00925613
				PTOV1	1.1273	0.00657082						SHMT2	0.993052	0.0216267		NUDT21	-1.08368	0.0112674
				FCMR	1.12709	0.00924008						MRPL52	0.990515	0.0218483		KPNA3	-1.09335	0.0444752
				DOCK8	1.12631	0.00484112						YWHAH	0.987106	0.0463973		TRABD	-1.12803	0.0151362
				HCLS1	1.12501	0.0019075						PPM1K	0.983932	0.0176614		NIFK	-1.15562	0.0208488
				CLNS1A	1.12274	0.0130409						GSTK1	0.970191	0.0165715		USP14	-1.2063	0.0105672
				TAOK3	1.12243	0.00648744						ASAH1	0.968569	0.0357746		SLC3A2	-1.22154	0.00764641
				STUB1	1.12153	0.0150396						ZBTB32	0.965931	0.045914		TBPL1	-1.25522	0.0270249
				FAM129C	1.11972	0.00220999						IFT57	0.963325	0.0128664		XAB2	-1.27166	0.00890243
				CIITA	1.11812	0.0155626						CNN2	0.96185	0.0274077		YAF2	-1.28553	0.0261329
				SRGN	1.11697	0.0301036						MAP2K2	0.961531	0.045293		CCDC93	-1.32424	0.00764641
				UVRAG	1.11672	0.012845						COTL1	0.96068	0.0421227		UBE2A	-1.34019	0.00148251
				IGHV3-23	1.11386	0.0233981						CD99	0.956132	0.0478442		ASB8	-1.52116	0.00475748
				CPNE5	1.11195	0.0431468						SERF2	0.955969	0.000949408		SNX8	-1.58472	0.00271132
				IGLV2-14	1.11007	0.0240619						RNASEH2B	0.954402	0.0375901		ABCG1	-1.70076	0.00250459
				CTSH	1.10974	0.00233822						TMSB4X	0.954133	0.00687278		ZEB1	-1.75389	0.00271132
				SNAP23	1.10908	0.00674079						COX6B1	0.952879	0.00400007		INPP5A	-2.48099	0.00483671
				NAA10	1.10899	0.0138069						RNASET2	0.948193	0.0064262
				HMGN4	1.10706	0.0349005						MYL12A	0.946192	0.0127547
				DYNLRB1	1.10467	0.0045473						CD22	0.943695	0.0138754
				PREX1	1.10382	0.0250531						AP3B1	0.93502	0.0498124
				HERC2	1.10375	0.0487434						PFN1	0.934004	0.00396058
				PARVG	1.10012	0.0276143						CAPNS1	0.929674	0.0273801
				PFN1	1.10009	0.00103649						RASGRP2	0.926011	0.0167507
				PDE7A	1.09981	0.00624827						ITGA4	0.912502	0.0234155
				LRCH4	1.09948	0.0290932						ACTG1	0.896788	0.0101748
				TBC1D22A	1.09242	0.00583491						ARHGEF1	0.892875	0.0140991
				TMEM156	1.09125	0.0478703						SP140	0.890544	0.0347324
				TMEM154	1.09079	0.00597449						C7orf73	0.890158	0.0422459
				GPSM3	1.09055	0.00378417						GAPDH	0.877909	0.00308645
				CLEC2D	1.08867	0.015548						CUTA	0.8734	0.0176614
				PSMB9	1.08371	0.00663939						BLK	0.869321	0.0253352
				NAA38	1.08266	0.0214337						APRT	0.865345	0.0124861
				WNK1	1.0794	0.022276						KIAA1551	0.862878	0.0310748
				LSM4	1.07931	0.0105793						ARPC3	0.849004	0.00586105
				C4orf48	1.079	0.0173803						AES	0.836248	0.0101748
				HERPUD1	1.07686	0.011366						BCAP31	0.830659	0.0431289
				HPS1	1.07483	0.00456626						LTB	0.829591	0.0317896
				IGKV3-20	1.07227	0.00755513						TBCA	0.828385	0.0225599
				STK25	1.07197	0.0363259						PTPRCAP	0.828206	0.00985086
				SYTL1	1.07123	0.00523421						2023-09-01	0.824982	0.0490945
				AHCY	1.0691	0.0368862						PTPRC	0.818557	0.0203487
				CPNE1	1.06543	0.0214337						ATRX	0.815858	0.0249165
				LY86	1.06416	0.0262913						CDK5RAP3	0.814479	0.0437193
				PRCP	1.06274	0.0363259						PIM2	0.809015	0.0100023
				MAP4K1	1.06169	0.0250531						HLA-DPA1	0.805794	0.00254454
				VPS13C	1.05633	0.00384952						YPEL3	0.795248	0.0100234
				TMEM256	1.05572	0.0214337						UQCR11	0.79009	0.0284521
				HCST	1.05564	0.0349825						ACTB	0.776795	0.00187228
				KRTCAP2	1.05194	0.0020293						CTSS	0.7653	0.0219111
				RP11-693J15.5	1.05099	0.00418852						CLIC1	0.764932	0.0274077
				C16orf74	1.05042	0.0137934						FKBP8	0.763979	0.0317896
				BCAP31	1.04957	0.0191496						B2M	0.763295	0.0007719
				BTN2A2	1.03926	0.0450311						PARP15	0.753525	0.043019
				PARP15	1.03854	0.00774067						CAPZB	0.749459	0.0385752
				SH3GLB2	1.03743	0.0397263						TMEM258	0.748885	0.0234155
				NDUFS8	1.03401	0.0371458						TUBB	0.739463	0.045293
				RBCK1	1.03237	0.0165299						CD81	0.733399	0.0149776
				TCF3	1.02338	0.0114126						S100A6	0.732337	0.0252649
				SHISA5	1.02314	0.0368862						MIF	0.727625	0.00474214
				GAPDH	1.01927	0.00312083						CHCHD10	0.726672	0.0313404
				RSU1	1.01909	0.027903						CMPK1	0.71744	0.0495642
				TMSB4X	1.01792	0.00492755						HLA-DQA1	0.708854	0.00618398
				OXR1	1.01599	0.0307181						PSME1	0.703207	0.0214929
				SRM	1.01295	0.0431681						IER2	0.686344	0.00985086
				ACTN4	1.01194	0.0414962						CFL1	0.672704	0.0235325
				POU2AF1	1.00598	0.0295219						GPR183	0.667507	0.045914
				ACTG1	1.00549	0.00885611						C11orf31	0.664265	0.0441682
				MEF2C	1.00072	0.00731847						TRAF4	-0.689258	0.0441886
				MYO1G	0.998137	0.0349708						CNOT8	-0.698705	0.0493145
				SP110	0.992397	0.0065941						FAM3C	-0.707957	0.0347146
				BCL11A	0.991271	0.0290932						ATP6V0D1	-0.711851	0.0357473
				ARHGEF1	0.989932	0.00315376						ZNFX1	-0.711965	0.047313
				TBC1D5	0.988288	0.0262913						CHD2	-0.71301	0.0422111
				DDIT4	0.980283	0.0412404						ZNF326	-0.723468	0.0401693
				ARHGDIB	0.978576	0.00295321						MAPKAPK2	-0.726109	0.0381227
				ACAT2	0.977048	0.0472609						TSPAN33	-0.728883	0.0301772
				GNPTG	0.97207	0.0238267						POLR1C	-0.7413	0.045914
				M6PR	0.970659	0.0358254						ILF3	-0.749015	0.0174532
				INO80E	0.968628	0.0488391						UBE3A	-0.754053	0.0463973
				NUP210	0.968048	0.028625						NFKB2	-0.756919	0.0155914
				CFL1	0.961928	0.00188108						NUDC	-0.759654	0.0272556
				NCF1	0.958883	0.00597449						MIER1	-0.759883	0.0218483
				IGLV2-11	0.957284	0.0291796						CHCHD7	-0.760282	0.0486347
				CTB-133G6.1	0.955532	0.0293915						PHF1	-0.76198	0.0369295
				GLA	0.952089	0.045584						EIF3J	-0.764331	0.0309792
				GPI	0.951867	0.022276						EPB41L4A-AS1	-0.764849	0.0274077
				HES1	0.95094	0.0389034						BTF3L4	-0.76925	0.0355688
				S100A6	0.94838	0.0155426						SASH3	-0.769933	0.0306999
				PGLS	0.946914	0.0165806						CCDC93	-0.770328	0.0234155
				IFITM1	0.945634	0.0386111						UNC119	-0.770609	0.0351925
				AFF3	0.94493	0.002836						HNRNPH3	-0.773252	0.0235325
				SH3KBP1	0.943006	0.030294						DKC1	-0.78458	0.0328656
				RP11-325F22.2	0.941288	0.0378319						NIFK	-0.788635	0.0309646
				UQCR11	0.936197	0.00487897						PPP4R2	-0.794776	0.0259441
				FCGRT	0.936101	0.0310698						RNF114	-0.796702	0.0322491
				CTSS	0.934084	0.00601						SMC3	-0.798472	0.0347324
				IL2RG	0.934039	0.011431						KCMF1	-0.809639	0.0417727
				GPR183	0.932471	0.0389034						XPO4	-0.811467	0.0273801
				PRKCB	0.931365	0.00384952						RWDD1	-0.821879	0.0138754
				ACADVL	0.931087	0.0213947						RRP8	-0.827992	0.0456877
				TRIM38	0.930162	0.0251356						TNRC6A	-0.828495	0.044782
				AIDA	0.91947	0.0387997						FMNL1	-0.829578	0.0114633
				GPX1	0.918897	0.0116685						ZNF622	-0.832106	0.031148
				LBH	0.917409	0.0250531						RARA	-0.832951	0.0199645
				WAS	0.917325	0.0174304						VIMP	-0.836677	0.034448
				LDB1	0.916643	0.0440096						RHBDD2	-0.836924	0.0366177
				TBCB	0.915569	0.0265153						IST1	-0.840274	0.0111653
				UBL7	0.913502	0.0456287						RBX1	-0.846997	0.0321199
				ARHGAP15	0.907512	0.0150913						WBSCR22	-0.847795	0.024045
				PARP1	0.907036	0.0250531						FTH1	-0.856755	0.00146804
				SLC25A39	0.906984	0.0393013						FAR1	-0.85839	0.0366177
				RNF213	0.906954	0.0165806						MCRS1	-0.858668	0.0372768
				AKR1A1	0.906835	0.0295853						NR3C1	-0.866886	0.0127547
				GSTK1	0.903371	0.0114126						CCNY	-0.885385	0.0409258
				LINC01420	0.902189	0.015173						CBLL1	-0.887222	0.0306765
				TMEM147	0.899869	0.0405221						2023-03-03	-0.888618	0.0409258
				PIM2	0.898289	0.0123654						PIK3CA	-0.89918	0.0232562
				NDUFA11	0.887743	0.0165448						DESI2	-0.910282	0.0493145
				TAF15	0.886364	0.0191496						MRPS35	-0.911688	0.047313
				DYNLT1	0.881263	0.0324742						METAP2	-0.914218	0.0131956
				PKM	0.880481	0.0248519						NRIP1	-0.921192	0.0225599
				COMMD7	0.878856	0.0414962						CD2AP	-0.921916	0.0159896
				IGHV3-7	0.876485	0.0265153						ANKRD11	-0.924089	0.0129797
				CORO1A	0.876285	0.0114126						OPA1	-0.924471	0.0284521
				TMEM219	0.875178	0.0128358						C7orf50	-0.925485	0.0129237
				TIMM13	0.873443	0.0372157						RUNX3	-0.935738	0.0127547
				SLC25A1	0.872135	0.0414962						ISCU	-0.936682	0.00295916
				NME3	0.871887	0.0146279						SREK1IP1	-0.939169	0.0157936
				PTPN22	0.868907	0.031652						TCERG1	-0.940203	0.0258731
				RASGRP2	0.86866	0.00648744						ZFP91	-0.943217	0.0309548
				SHMT2	0.866925	0.0265153						ADAM28	-0.947207	0.00349637
				DDX17	0.864813	0.024717						SLC3A2	-0.949323	0.0133848
				ACAP1	0.8593	0.028625						UBE2A	-0.957378	0.0101748
				SNX3	0.857352	0.00994288						NAA25	-0.962122	0.0203487
				DARS	0.853796	0.0334953						TRABD	-0.967244	0.0100023
				STX7	0.852174	0.0123235						PITHD1	-0.972698	0.0100234
				RER1	0.851332	0.0217168						RNF181	-0.97555	0.0282318
				SP140	0.848206	0.0295219						DCAF13	-0.97895	0.0328416
				CLIC1	0.846351	0.0180847						SNX8	-0.985929	0.0078977
				OPN3	0.842922	0.0468776						MRPL9	-0.990543	0.0214625
				TRIM44	0.84011	0.0191496						PPA2	-0.997999	0.0419866
				SP140L	0.832039	0.0166266						RNF4	-1.00302	0.00674913
				MSN	0.830419	0.0238267						CHPT1	-1.0069	0.0335047
				SERF2	0.827053	0.00188607						SELO	-1.01182	0.0279125
				CUTA	0.824117	0.0147346						MRPL3	-1.03203	0.0205036
				EPB41	0.822845	0.0347777						KIF22	-1.04327	0.0385722
				GNG7	0.821933	0.0238267						YAF2	-1.04371	0.0196301
				LGALS9	0.812201	0.0397263						MRPL22	-1.04604	0.0149433
				NR4A1	0.811823	0.0425024						C10orf54	-1.04734	0.0431289
				ZNF331	0.809728	0.0374235						MRPS26	-1.05651	0.0071541
				MS4A1	0.807983	0.0146963						CDK11A	-1.08281	0.0214929
				GRINA	0.807504	0.0476973						GNPTAB	-1.09698	0.0274077
				SNRPN	0.805167	0.0306962						SGTA	-1.09741	0.0486347
				HLA-DPA1	0.80509	0.00237889						FOXK1	-1.10159	0.021663
				TUFM	0.803063	0.0141211						WIPI2	-1.12071	0.0100234
				CD81	0.800925	0.00831486						COMMD2	-1.12536	0.0105223
				PSMB10	0.800653	0.0321128						LMNA	-1.13688	0.0230556
				ISG20	0.797085	0.020653						RP11-437B10.1	-1.13694	0.0317896
				TNRC6B	0.792161	0.0307181						ARID5A	-1.14351	0.00217623
				DDX18	0.788019	0.0352642						RPS6KB1	-1.14544	0.0111653
				NDUFS7	0.784299	0.04706						PDE4D	-1.15794	0.029837
				RANGRF	0.779531	0.0395719						TMEM70	-1.16487	0.0358159
				LTA4H	0.773715	0.0152103						POLB	-1.18418	0.0456877
				VEGFB	0.768702	0.0200093						FGFRL1	-1.19909	0.0274077
				MBD2	0.763821	0.0214337						RAB22A	-1.21084	0.00217623
				MZT2A	0.755251	0.0214337						SYNGR2	-1.21108	0.000249941
				DBI	0.753122	0.0400127						WDR20	-1.23317	0.0214929
				POLR2L	0.751396	0.015173						FAM102A	-1.26369	0.0286814
				NUTF2	0.7486	0.0377311						ASB8	-1.26998	0.0138754
				TKT	0.740985	0.0250531						C17orf49	-1.29295	0.00985086
				ETV6	0.740586	0.0207981						NAA16	-1.32173	0.0214625
				ATP5H	0.74025	0.0214337						GEM	-1.40963	0.00939387
				TMEM14B	0.739395	0.0329543						RBPJ	-1.45382	0.00301383
				HVCN1	0.738422	0.0265294						TMEM57	-1.52551	0.00300709
				TPR	0.73031	0.0389034						SORL1	-1.54218	0.00484939
				SH3BGRL3	0.72952	0.00565704						INPP5A	-1.56757	0.00468961
				MIF	0.729461	0.00492755						RNF103	-1.65889	0.00124653
				CELF2	0.726222	0.0189339						TCF7	-1.72347	0.0104012
				HLA-DQA1	0.720707	0.0189521						ZEB1	-1.75225	0.00272518
				ETS1	0.714904	0.0461533						SLCO4A1	-1.76494	0.00404676
				C19orf70	0.712245	0.0303703						HDAC7	-1.77602	0.000574502
				ATRX	0.707262	0.0363259						GAB2	-1.99029	0.00180111
				PSME1	0.707014	0.0214337						NEIL1	-2.23056	0.00120034
				APRT	0.703458	0.0329069
				RPN2	0.693498	0.0454984
				SMDT1	0.692682	0.022276
				CD22	0.690556	0.0430351
				HLA-E	0.682808	0.00946041
				CD48	0.661824	0.0215659
				NDUFV2	-0.65435	0.0293915
				DNAJC2	-0.659269	0.0400127
				COX4I1	-0.664555	0.00946041
				ZNF326	-0.665364	0.0487408
				FMNL1	-0.66697	0.0387997
				GET4	-0.681028	0.0472609
				ARL8B	-0.709746	0.0307257
				NUP54	-0.711373	0.0389034
				PRPF40A	-0.718536	0.0187589
				DHX15	-0.724383	0.0258092
				USP3	-0.724993	0.0258108
				KAT6B	-0.725073	0.0363259
				EIF3J	-0.726768	0.03541
				ANKRD12	-0.727393	0.0144235
				FNBP1	-0.727932	0.0144235
				CHST11	-0.735137	0.0473659
				PLEKHA1	-0.736864	0.0394578
				TFIP11	-0.739496	0.0498257
				PSMD11	-0.7398	0.0377311
				CYP20A1	-0.748687	0.0310698
				PLEKHG1	-0.75571	0.0476973
				DERL2	-0.762445	0.028625
				SRSF10	-0.767216	0.00549645
				DCP1A	-0.767816	0.0217995
				HNRNPH3	-0.774305	0.0155438
				ZNF395	-0.775114	0.0229952
				WBSCR22	-0.784351	0.0450515
				UBE2A	-0.787043	0.0131375
				CNOT1	-0.79002	0.0155341
				TTF1	-0.793132	0.0398201
				TRABD	-0.793379	0.021272
				MAPK8	-0.808109	0.034091
				NUDC	-0.810318	0.0150396
				LAMP1	-0.812805	0.0184256
				PRKD3	-0.816742	0.019931
				NUTM2B-AS1	-0.820294	0.0440244
				RPS19BP1	-0.828911	0.0476973
				RIPK1	-0.842895	0.040398
				IMP4	-0.853405	0.0227298
				ANKRD11	-0.854103	0.00549645
				DESI2	-0.85509	0.0397263
				SLC3A2	-0.856735	0.0182998
				CRTC2	-0.858575	0.0285757
				CNOT8	-0.861956	0.0286025
				ISCU	-0.863238	0.00435812
				MRPL3	-0.867195	0.0337322
				TMEM41B	-0.869251	0.0276074
				WIPI2	-0.872776	0.0290932
				ICE1	-0.876654	0.0181556
				EPB41L4A-AS1	-0.883171	0.00812569
				SAR1A	-0.890252	0.0349708
				MPHOSPH10	-0.892211	0.0493289
				ADAM28	-0.892284	0.0398201
				SRP19	-0.899266	0.0349005
				GRK5	-0.902022	0.0490044
				KRAS	-0.902422	0.0231993
				INPP5A	-0.913882	0.0348109
				PYROXD1	-0.914463	0.0472777
				TMCO1	-0.916546	0.0425938
				MTMR3	-0.922922	0.0227366
				AGFG1	-0.924388	0.028625
				MRPS22	-0.926665	0.0472609
				KCMF1	-0.930346	0.0126473
				RRP8	-0.930425	0.0229952
				LYSMD2	-0.939296	0.0363259
				TMEM57	-0.944882	0.015173
				CHPT1	-0.947387	0.00261049
				EMC8	-0.949058	0.0472609
				INTS10	-0.951722	0.0199138
				FOXJ3	-0.958181	0.0149285
				ARID5A	-0.95998	0.00384952
				CDK11A	-0.962843	0.0353319
				ATG3	-0.973945	0.024096
				LYPLA2	-0.975969	0.0433583
				CHFR	-0.976159	0.0359523
				VTA1	-0.977213	0.0375067
				ABCG1	-0.977362	0.004475
				KPNA6	-0.989996	0.0476664
				MRPS23	-0.995151	0.0473919
				TLE3	-0.999663	0.0191496
				FAM3C	-1.00026	0.00366289
				YAF2	-1.00177	0.0180185
				PES1	-1.00768	0.0298453
				NAA50	-1.01432	0.015173
				ASB8	-1.01464	0.0146279
				EIF2S1	-1.01652	0.024096
				COMMD2	-1.02166	0.0252075
				NDUFS3	-1.02276	0.0178508
				TCERG1	-1.02355	0.00774067
				SARNP	-1.04671	0.0260102
				RBX1	-1.06699	0.018
				JARID2	-1.07559	0.00686843
				USP39	-1.07859	0.0453939
				MAP3K14	-1.08512	0.0274147
				PRPF18	-1.08693	0.0217995
				PIK3CA	-1.09356	0.0109756
				ARPC5L	-1.09365	0.00206632
				ZUFSP	-1.09389	0.0201206
				RPRD1B	-1.09556	0.0172106
				C2orf49	-1.09692	0.0110421
				AKAP2	-1.10438	0.00850316
				C11orf57	-1.10792	0.0156833
				SNRNP40	-1.11247	0.0132021
				MGRN1	-1.11637	0.0128358
				CIB1	-1.11907	0.00418852
				C17orf49	-1.1339	0.00812245
				CDC37L1	-1.1366	0.0273307
				SREK1IP1	-1.13828	0.00738192
				MRPL46	-1.14151	0.0162932
				NMT1	-1.16062	0.0325427
				RNF103	-1.18603	0.0128358
				TACO1	-1.22013	0.0214337
				ESAM	-1.25306	0.0178729
				NEIL1	-1.27567	0.0016361
				NAA16	-1.27964	0.0057839
				POU2F1	-1.29007	0.010109
				PTBP2	-1.2917	0.00492755
				MEX3C	-1.29888	0.00657082
				CASZ1	-1.30951	0.00826913
				VOPP1	-1.33043	0.00233621
				NAA25	-1.34134	0.00512293
				CMTM3	-1.36343	0.0272967
				FOXK1	-1.36738	0.00190258
				ZNF384	-1.40336	0.00430839
				ARNTL	-1.40393	0.0226044
				FAM104A	-1.52634	0.00576972
				GAB2	-1.53028	0.0204386
				MIR497HG	-1.56324	0.00435812
				ABCB1	-1.58596	0.0109756
				ZEB1	-1.63609	0.000390514
				RP5-1187M17.10	-1.65186	0.00206632
				SPSB1	-1.84444	0.00318174
				ERMN	-2.28874	0.00312083
				FOXP4	-2.29583	0.00188607
